# SMRT-AgRenSeq-d in potato (Solanum tuberosum) identifies candidates for the nematode resistance Gpa5

**DOI:** 10.1101/2022.12.08.519582

**Authors:** Yuhan Wang, Lynn H Brown, Thomas M Adams, Yuk Woon Cheung, Jie Li, Vanessa Young, Drummond T Todd, Miles R Armstrong, Konrad Neugebauer, Amanpreet Kaur, Brian Harrower, Stan Oome, Xiaodan Wang, Micha Bayer, Ingo Hein

## Abstract

Potato is the third most important food crop in the world. Diverse pathogens threaten sustainable crop production but can be controlled, in many cases, through the deployment of disease resistance genes belonging to the family of nucleotide-binding, leucine-rich-repeat (NLR) genes.

To identify functional NLRs in established varieties, we have successfully established SMRT-AgRenSeq in tetraploid potatoes and have further enhanced the methodology by including dRenSeq in an approach that we term SMRT-AgRenSeq-d. The inclusion of dRenSeq enables the filtering of candidates after the association analysis by establishing a presence/absence matrix across resistant and susceptible potatoes that is translated into an F1 score. Using a SMRT-RenSeq based sequence representation of the NLRome from the cultivar Innovator, SMRT-AgRenSeq-d analyses reliably identified the late blight resistance benchmark genes *R1, R2-like, R3a* and *R3b* in a panel of 117 varieties with variable phenotype penetrations. All benchmark genes were identified with an F1 score of 1 which indicates absolute linkage in the panel.

When applied to the elusive nematode disease resistance gene *Gpa5* that controls the Potato Cyst Nematode (PCN) species *Globodera pallida* (pathotypes Pa2/3), SMRT-AgRenSeq-d identified nine strong candidates. These map to the previously established position on potato chromosome 5 and are potential homologs of the late blight resistance gene *R1*.

Assuming that NLRs are involved in controlling many types of resistances, SMRT-AgRenSeq-d can readily be applied to diverse crops and pathogen systems. In potato, SMRT-AgRenSeq-d lends itself, for example, to further study the elusive PCN resistances *H1* or *H3* for which phenotypic data exist.
