## Supplementary Table 1 for "SMRT-AgRenSeq-d in potato (Solanum tuberosum) identifies candidates for the nematode resistance Gpa5"

### Sheet: Sheet1
Input reads	Bases in reads	Bases assembled	Contigs	Average length	Contig N50	Contig auN	NLR contigs	NLR Genes
Illumina reads assembly
3843558	580377258	10345366	9756	1060.4	1477	1791.3	1111	1150
PacBio HiFi reads assembly
321820	1555182504	55098003	4885	11279	11641	13462.3	1760	2418
