## Supplementary Table 2 for "SMRT-AgRenSeq-d in potato (Solanum tuberosum) identifies candidates for the nematode resistance Gpa5"

### Sheet: varieties and phenotype
	Benchmark genes					Gpa5							dRenSeq results
varieties	R1	R2-like	R3a	R3b		Gpa5	phenotypic score	phenotypic information (Gpa5)	source	HC marker	ENA Accession		R1		R2-like		R3a		R3b_G1696/G3111	R3b_C918/G1696/G3111
10 Z 41 A1	-1	1	-1	-1		1	8	resistant	PCN canister test at JHI	positive	ERR10388490		14.0907		100		2.20837		23.8318	23.8318
16 MC 175 A11	1	1	-1	-1		1	8	resistant	PCN canister test at JHI	positive	ERR10388491		100		100		0		13.2139	12.3313
Basin Russet	-1	1	-1	1		1	9?	resistant	https://www.eurogrow.co.nz/varieties/basin-russet	positive	ERR10388506		0		100		7.53442		99.4808	99.4808
Eurostar	-1	1	1	1		1	9	resistant	https://potatoes.agricrops.org/varieties/view/Eurostar	positive	ERR10388534		17.528		100		100		100	100
Innovator	1	1	1	1		1	8	resistant	https://potatoes.agricrops.org/varieties/view/Innovator	positive	ERR10388536		100		100		100		100	100
16 MC 158 A34	-1	-1	-1	-1		1	9	resistant	PCN canister test at JHI	positive	ERR10388492		10.6533		19.6541		1.27306		16.1215	11.9159
King Russet	-1	1	1	1		1	9	resistant	https://www.denhartigh-potato.nl/en/potato/king-russet/	positive	ERR10388549		45.7338		18.0031		63.0294		79.5691	78.4268
Alverstone Russet	1	-1	-1	-1		1	8	resistant	https://potatoes.agricrops.org/varieties/view/Alverstone%20Russet	positive	ERR10388498		100		17.8459		23.5386		14.3302	14.3302
16 MC 165 A4	1	-1	1	1		1	8	resistant	PCN canister test at JHI	positive	ERR10388493		100		14.8192		100		100	100
16 MC 194 A3	-1	-1	-1	-1		1	8	resistant	PCN canister test at JHI	positive	ERR10388494		9.53194		14.7013		4.7285		12.7726	8.35929
13 P 7 A4	-1	-1	1	1		1	9	resistant	PCN canister test at JHI	positive	ERR10388495		6.89907		13.9151		100		100	100
Toronto	1	-1	-1	1		1	8 (?)	resistant	https://www.tpc.nl/en/toronto/	positive	ERR10390644		100		12.9324		13.2762		99.9481	99.9481
Elland	-1	-1	1	1		1	9	resistant	https://potatoes.agricrops.org/varieties/view/Elland	positive	ERR10388528		26.4018		12.0283		100		100	100
16 MC 204 A3	1	-1	1	1		1	9	resistant	PCN canister test at JHI	positive	ERR10388488		100		11.9104		100		100	100
Performer	1	-1	-1	-1		1	8	resistant	https://potatoes.agricrops.org/varieties/view/Performer	positive	ERR10388567		100		11.7531		4.80644		10.0208	10.0208
Seresta	-1	-1	1	1		1	7	resistant	https://www.europotato.org/varieties/view/Seresta	positive	ERR10388588		30.9118		11.7138		100		100	100
Buster	-1	-1	1	1		1	9	resistant	https://www.potatonewstoday.com/2021/02/04/teagasc-and-ipm-develop-pcn-resistant-potato-variety/	positive	ERR10388510		28.2789		11.478		100		100	100
Ivetta	-1	-1	-1	1		1	9	resistant	https://www.europlant.biz/en/list-of-varieties/ivetta/	positive	ERR10388541		21.2092		9.35535		20.9925		99.8442	99.7664
Arsenal	-1	-1	-1	-1		1	9	resistant	https://potatoes.agricrops.org/varieties/view/Arsenal	positive	ERR10388501		25.1341		8.01887		0		9.78712	9.78712
Camel	1	-1	-1	-1		1	9	resistant	https://potatoes.agricrops.org/varieties/view/Camel	positive	ERR10388511		100		6.01415		0		17.9128	15.784
Panther	1	-1	1	1		1	8	resistant	https://potatoes.agricrops.org/varieties/view/Panther	positive	ERR10388561		100		5.97484		100		100	100
15 JHL 140 A1	-1	-1	-1	-1		1	9	resistant	PCN canister test at JHI	positive	ERR10388489		2.46221		0		5.87165		9.99481	9.99481
16 MC 195 A2	-1	-1	-1	-1		1	8	resistant	PCN canister test at JHI	positive	ERR10390687		10.6777		0		6.39127		11.7342	11.7342
King Edward	-1	-1	-1	-1		-1	2	suceptible	https://potatoes.agricrops.org/varieties/view/King Edward		ERR10388538		10.4827		100		100		100	100
Maris Peer	1	1	-1	-1		-1	2	suceptible	https://potatoes.agricrops.org/varieties/view/Maris Peer		ERR10388555		100		100		0		13.9148	13.9148
Mozart	1	1	1	1		-1	2	suceptible	https://potatoes.agricrops.org/varieties/view/Mozart		ERR10388556		98.8298		98.7814		100		100	100
Kelly	-1	1	-1	-1		-1	2	suceptible	https://potatoes.agricrops.org/varieties/view/Kelly		ERR10388537		3.68113		98.0346		0		15.9917	15.9917
Pentland Dell	1	1	1	1		-1	2	suceptible	https://potatoes.agricrops.org/varieties/view/Pentland Dell		ERR10388563		100		97.3664		100		100	100
Saphire	-1	-1	-1	1		-1	3	suceptible	https://potatoes.agricrops.org/varieties/view/Saphire		ERR10388583		20.2828		20.6761		0		100	100
Sunita	-1	-1	1	1		-1	2	suceptible	https://potatoes.agricrops.org/varieties/view/Sunita		ERR10390637		7.36226		19.2217		100		100	100
La Strada	-1	-1	1	1		-1	2	suceptible	https://potatoes.agricrops.org/varieties/view/La Strada		ERR10388542		100		17.6101		100		100	100
Osprey	-1	-1	1	1		-1	3	suceptible	https://potatoes.agricrops.org/varieties/view/Osprey		ERR10388562		17.2355		17.5314		100		100	100
Stirling	TBD	-1	1	1		-1	3	suceptible	https://www.europotato.org/varieties/view/Stirling-E		ERR10390643		94.8562		17.4528		100		100	100
Sylvana	-1	-1	-1	-1		-1	2	suceptible	https://potatoes.agricrops.org/varieties/view/Sylvana		ERR10390640		19.3077		16.3915		0		15.9657	15.9657
Nectar	-1	-1	1	1		-1	1	suceptible	https://potatoes.agricrops.org/varieties/view/Nectar		ERR10388560		16.3335		15.5267		100		100	100
Vivaldi	-1	-1	1	1		-1	3	suceptible	https://potatoes.agricrops.org/varieties/view/Vivaldi		ERR10390654		7.92296		13.522		100		100	100
Nadine	-1	-1	1	1		-1	3	suceptible	https://potatoes.agricrops.org/varieties/view/Nadine		ERR10388559		19.6002		13.4434		100		100	100
Agria	-1	-1	1	1		-1	2	suceptible	https://potatoes.agricrops.org/varieties/view/Agria		ERR10388496		17.138		13.2862		100		100	100
Challenger	-1	-1	-1	1		-1	2	suceptible	https://potatoes.agricrops.org/varieties/view/Challenger		ERR10388523		21.2092		13.011		18.0826		99.9481	99.8442
Kennebec	1	-1	-1	-1		-1	2	suceptible	https://potatoes.agricrops.org/varieties/view/Kennebec		ERR10388540		100		13.011		0		16.7965	14.5379
Orchestra	-1	-1	-1	1		-1	2	suceptible	https://potatoes.agricrops.org/varieties/view/Orchestra		ERR10388564		10.5802		12.8538		12.6267		99.9481	99.8702
Catriona	-1	-1	-1	-1		-1	2	suceptible	https://potatoes.agricrops.org/varieties/view/Catriona		ERR10388521		14.1151		12.6965		3.9231		10.0208	10.0208
Jelly	-1	-1	1	1		-1	1	suceptible	https://potatoes.agricrops.org/varieties/view/Jelly		ERR10388539		17.6255		12.6572		100		100	100
Manitou	-1	-1	1	1		-1	1	suceptible	https://potatoes.agricrops.org/varieties/view/Manitou		ERR10388544		6.65529		12.4214		100		99.7664	99.7664
Edzell Blue	-1	-1	-1	-1		-1	2	suceptible	https://potatoes.agricrops.org/varieties/view/Edzell Blue		ERR10388529		22.9157		12.3821		6.44323		19.0031	15.9657
Shelford	-1	-1	1	1		-1	2	suceptible	https://potatoes.agricrops.org/varieties/view/Shelford		ERR10390639		17.5524		12.1462		100		100	100
Bute	-1	-1	1	1		-1	2	suceptible	https://potatoes.agricrops.org/varieties/view/Bute		ERR10388516		7.36226		12.0676		100		100	100
Maris Bard	-1	-1	-1	-1		-1	2	suceptible	https://potatoes.agricrops.org/varieties/view/Maris Bard		ERR10388553		14.0176		11.989		2.5721		9.96885	9.96885
Athlete	-1	-1	1	1		-1	1	suceptible	https://potatoes.agricrops.org/varieties/view/Athlete		ERR10388505		17.7962		11.8711		100		100	100
Purple Majesty	-1	-1	-1	-1		-1	2	suceptible	https://potatoes.agricrops.org/varieties/view/Purple Majesty		ERR10388573		17.4549		11.8711		53.2606		39.1745	37.3832
Bartina	-1	-1	-1	1		-1	3	suceptible	https://www.europotato.org/varieties/view/bartina		ERR10388504		13.4569		11.7531		13.0423		99.5067	99.351
Electra	-1	-1	-1	1		-1	2	suceptible	https://potatoes.agricrops.org/varieties/view/Electra		ERR10388526		17.7474		11.7531		10.1065		99.974	99.8962
Gemson	1	-1	-1	-1		-1	2	suceptible	https://potatoes.agricrops.org/varieties/view/Gemson		ERR10388535		100		11.7531		0		16.2513	13.9408
Premiere	-1	-1	-1	1		-1	2	suceptible	https://potatoes.agricrops.org/varieties/view/Premiere		ERR10388571		8.04486		11.7531		21.7719		99.9221	99.8442
Riviera	-1	-1	-1	-1		-1	3	suceptible	https://www.europotato.org/varieties/view/Riviera-E		ERR10388572		24.8903		11.7531		0		18.3022	18.3022
Daisy	-1	-1	-1	-1		-1	2	suceptible	https://potatoes.agricrops.org/varieties/view/Daisy		ERR10388525		16.8211		11.7138		2.44219		6.9055	6.9055
Hermes	1	-1	1	1		-1	2	suceptible	https://potatoes.agricrops.org/varieties/view/Hermes		ERR10388530		100		11.7138		100		100	100
Marfona	-1	-1	-1	-1		-1	2	suceptible	https://potatoes.agricrops.org/varieties/view/Marfona		ERR10388545		11.726		11.7138		3.9231		24.6366	24.3769
Atlantic	1	-1	-1	-1		-1	2	suceptible	https://potatoes.agricrops.org/varieties/view/Atlantic		ERR10388515		100		11.6745		0		13.9927	13.9927
Rudolph	1	-1	-1	1		-1	2	suceptible	https://potatoes.agricrops.org/varieties/view/Rudolph		ERR10388581		100		11.6745		5.404		99.8442	99.8442
Sangre	-1	-1	-1	-1		-1	3	suceptible	https://www.europotato.org/varieties/view/Sangre		ERR10388580		15.5778		11.6745		6.83294		34.7871	30.8671
Umatilla Russet	-1	-1	-1	-1		-1	1	suceptible	https://www.europotato.org/varieties/view/Umatilla Russet		ERR10390646		12.8961		11.6745		0		13.9408	13.9408
Yukon Gold	-1	-1	-1	-1		-1	2	suceptible	https://potatoes.agricrops.org/varieties/view/Yukon Gold		ERR10390650		8.36177		11.6745		7.71629		15.9138	13.811
Cultra	1	-1	1	1		-1	2	suceptible	https://potatoes.agricrops.org/varieties/view/Cultra		ERR10388518		100		11.6352		100		100	100
Inca Bella	-1	-1	-1	-1		-1	2	suceptible	https://potatoes.agricrops.org/varieties/view/Inca Bella		ERR10388533		0		11.6352		0		9.44964	9.44964
Lady Rosetta	-1	-1	-1	-1		-1	2	suceptible	https://potatoes.agricrops.org/varieties/view/Lady Rosetta		ERR10388550		7.63042		11.6352		100		100	100
Desiree	-1	-1	-1	-1		-1	2	suceptible	https://potatoes.agricrops.org/varieties/view/Desiree		ERR10388522		14.6026		11.5959		0		13.7591	13.7591
Lady Claire	-1	-1	-1	1		-1	2	suceptible	https://potatoes.agricrops.org/varieties/view/Lady Claire		ERR10388548		20.0146		11.5959		0		15.6023	15.6023
Estima	-1	-1	-1	1		-1	2	suceptible	https://potatoes.agricrops.org/varieties/view/Estima		ERR10388524		12.6524		11.5173		9.66485		98.7799	98.702
Wilja	-1	-1	-1	-1		-1	2	suceptible	https://potatoes.agricrops.org/varieties/view/Wilja		ERR10390653		18.3081		11.5173		0		15.9657	15.9657
Lorimer	1	-1	-1	-1		-1	3	suceptible	https://potatoes.agricrops.org/varieties/view/Lorimer		ERR10388551		100		10.8097		4.70252		9.96885	9.96885
Markies	-1	-1	1	1		-1	2	suceptible	https://potatoes.agricrops.org/varieties/view/Markies		ERR10388558		13.92		10.5346		100		100	100
Fontane	1	-1	1	1		-1	2	suceptible	https://potatoes.agricrops.org/varieties/view/Fontane		ERR10388531		99.9512		10.2594		100		100	100
Vales Sovereign	1	-1	1	1		-1	2	suceptible	https://potatoes.agricrops.org/varieties/view/Vales Sovereign		ERR10390649		100		10.0629		100		100	100
Picasso	1	-1	1	1		-1	2	suceptible	https://potatoes.agricrops.org/varieties/view/Picasso		ERR10388570		100		9.78774		100		100	100
Saturna	1	-1	-1	-1		-1	2	suceptible	https://potatoes.agricrops.org/varieties/view/Saturna		ERR10388582		100		9.70912		7.84619		9.99481	9.99481
Lionheart	-1	-1	1	1		-1	2	suceptible	https://potatoes.agricrops.org/varieties/view/Lionheart		ERR10388546		17.4793		9.66981		100		100	100
Pink Fir Apple	-1	-1	-1	-1		-1	2	suceptible	https://potatoes.agricrops.org/varieties/view/Pink Fir Apple		ERR10388565		8.14237		9.66981		1.37698		14.3821	14.3821
Winston	-1	-1	-1	-1		-1	2	suceptible	https://potatoes.agricrops.org/varieties/view/Winston		ERR10390651		8.48367		8.37264		10.5222		12.9803	9.89097
Alouette	-1	-1	1	1		-1	1	suceptible	https://potatoes.agricrops.org/varieties/view/Alouette		ERR10388497		9.33691		8.25472		100		100	100
Burren	-1	-1	1	1		-1	2	suceptible	https://potatoes.agricrops.org/varieties/view/Burren		ERR10388512		11.0434		8.1761		100		100	100
Amora	1	-1	-1	-1		-1	2	suceptible	https://potatoes.agricrops.org/varieties/view/Amora		ERR10388499		100		8.13679		0		11.6303	9.4756
Rooster	1	-1	-1	-1		-1	2	suceptible	https://potatoes.agricrops.org/varieties/view/Rooster		ERR10388569		100		8.01887		0		9.99481	9.99481
Sarpo Mira	-1	-1	1	1		-1	2	suceptible	https://potatoes.agricrops.org/varieties/view/Sarpo Mira		ERR10388578		0		8.01887		100		99.4289	99.1173
Bintje	-1	-1	-1	-1		-1	2 (???)	suceptible	https://www.europotato.org/varieties/view/Bintje-E		ERR10388508		2.99854		7.1934		2.75396		14.486	14.486
Rock	-1	-1	-1	-1		-1	3	suceptible	https://potatoes.agricrops.org/varieties/view/Rock		ERR10388566		29.8635		7.15409		0		9.39772	9.39772
Cabaret	-1	-1	-1	-1		-1	2	suceptible	https://potatoes.agricrops.org/varieties/view/Cabaret		ERR10388513		25.4998		6.80031		6.88491		50.1298	47.5857
Brooke	1	-1	-1	-1		-1	2	suceptible	https://potatoes.agricrops.org/varieties/view/Brooke		ERR10388509		100		6.44654		0		13.837	13.837
Carolus	-1	-1	1	1		-1	2	suceptible	https://potatoes.agricrops.org/varieties/view/Carolus		ERR10388520		17.6255		6.36792		100		100	100
Shepody	1	-1	-1	-1		-1	2	suceptible	https://potatoes.agricrops.org/varieties/view/Shepody		ERR10388585		100		6.36792		7.11873		10.0208	10.0208
Sagitta	-1	-1	-1	1		-1	2	suceptible	https://potatoes.agricrops.org/varieties/view/Sagitta%20%282006%29		ERR10388579		11.8966		6.32862		10.782		99.9221	99.8702
Mayan Rose	1	-1	1	1		-1	2	suceptible	https://potatoes.agricrops.org/varieties/view/Mayan Rose		ERR10388552		100		6.28931		100		100	100
Maris Piper	-1	-1	-1	-1		-1	2	suceptible	https://potatoes.agricrops.org/varieties/view/Maris Piper		ERR10388557		20.4047		6.05346		4.75448		8.33333	8.28141
Valor	-1	-1	-1	-1		-1	3	suceptible	https://potatoes.agricrops.org/varieties/view/Valor		ERR10390652		21.0629		6.05346		9.01533		13.9668	13.9668
Lady Amarilla	1	-1	1	1		-1	1	suceptible	https://www.meijerpotato.co.uk/our-varieties/crisping/lady-amarilla/		ERR10388547		22.3793		6.01415		100		100	100
Brodie	1	-1	1	1		-1	2	suceptible	https://www.europotato.org/varieties/view/Brodie		ERR10388507		100		5.97484		100		99.974	100
VR808	1	-1	-1	-1		-1	2	suceptible	https://potatoes.agricrops.org/varieties/view/VR808		ERR10390647		100		5.97484		0		15.9917	15.9917
Annabelle	-1	-1	-1	-1		-1	2	suceptible	https://potatoes.agricrops.org/varieties/view/Annabelle		ERR10388500		6.99659		5.93553		0		13.9408	13.9408
Arizona	-1	-1	1	1		-1	2	suceptible	https://potatoes.agricrops.org/varieties/view/Arizona		ERR10388503		0		5.93553		100		99.6106	99.5587
Favorite	-1	-1	-1	-1		-1	2	suceptible	https://ibuilder-en.techinfus.com/kartofel/sorta/favorit/		ERR10388532		12.7255		5.93553		3.9231		17.7051	17.7051
Saxon	-1	-1	-1	-1		-1	2	suceptible	https://potatoes.agricrops.org/varieties/view/Saxon		ERR10388577		34.3735		5.93553		0		9.83904	9.83904
Charlotte	1	-1	1	1		-1	2	suceptible	https://potatoes.agricrops.org/varieties/view/Charlotte		ERR10388519		99.098		5.69969		100		100	100
Melody	-1	-1	1	1		-1	2	suceptible	https://potatoes.agricrops.org/varieties/view/Melody		ERR10388554		6.58216		4.75629		100		100	100
Taurus	-1	-1	-1	1		-1	3	suceptible	https://potatoes.agricrops.org/varieties/view/Taurus		ERR10390642		6.72843		3.89151		6.46921		99.6625	99.5067
Safari	-1	-1	-1	1		-1	2	suceptible	https://potatoes.agricrops.org/varieties/view/Safari		ERR10388574		11.7016		3.3805		11.2237		99.7144	99.7144
Arran Victory	-1	-1	-1	-1		-1	2	suceptible	https://potatoes.agricrops.org/varieties/view/Arran Victory		ERR10388502		4.55875		0		0		9.34579	9.34579
Cammeo	-1	-1	-1	-1		-1	2	suceptible	https://potatoes.agricrops.org/varieties/view/Cammeo		ERR10388517		7.38664		0		4.57262		11.2928	15.5763
Cara	1	-1	1	1		-1	2	suceptible	https://potatoes.agricrops.org/varieties/view/Cara		ERR10388514		100		0		100		100	100
DM	-1	-1	-1	-1		-1	1	suceptible	https://pubmed.ncbi.nlm.nih.gov/21743474/		ERR10388527		0		0		0		26.947	26.947
Lady Anna	-1	-1	1	1		-1	2	suceptible	https://potatoes.agricrops.org/varieties/view/Lady Anna		ERR10388543		2.706		0		6.85892		98.6501	98.4164
Ranger Russet	-1	-1	-1	-1		-1	3	suceptible	https://potatoes.agricrops.org/varieties/view/Ranger Russet		ERR10388568		0		0		0		9.13811	9.13811
Royal	-1	-1	-1	1		-1	3	suceptible	https://potatoes.agricrops.org/varieties/view/Royal		ERR10388576		19.2589		0		12.211		99.8183	99.8183
Russet Burbank	-1	-1	-1	-1		-1	2	suceptible	https://potatoes.agricrops.org/varieties/view/Russet Burbank		ERR10388575		6.09459		0		0		9.42368	9.42368
Spunta	1	-1	-1	-1		-1	2	suceptible	https://potatoes.agricrops.org/varieties/view/Spunta		ERR10388586		100		0		6.20941		8.54102	8.54102
Strachan	-1	-1	-1	-1		-1	3	suceptible	https://potatoes.agricrops.org/varieties/view/Strachan		ERR10388589		6.50902		0		2.41621		18.7435	15.8359
Toluca	-1	-1	-1	-1		-1	2	suceptible	https://potatoes.agricrops.org/varieties/view/Toluca		ERR10390638		0		0		18.6282		28.7902	28.7902
Violetta	-1	-1	-1	-1		-1	2	suceptible	https://potatoes.agricrops.org/varieties/view/Violetta		ERR10390645		3.70551		0		4.7285		6.7757	6.7757
total	116	117	117	117		117	117
positive varieties/breeding clones	34	10	44	60		23
negative varieties/breeding clones	82	107	73	57		94
