## Supplementary Table 3 for "SMRT-AgRenSeq-d in potato (Solanum tuberosum) identifies candidates for the nematode resistance Gpa5"

### Sheet: Supplementary Table 2_innovator
NAME	crosscomb	orig	year	breeder	breeder_code
INNOVATOR	SHEPODY x RZ 84-2580	Hol	1999	HZPC	RZ 89-2693
ALVERSTONE RUSSET	CRE 98-200 x INNOVATOR	HOL	2017	HZPC	HZD 07-289
AMANDA	SA 94-709-2 x INNOVATOR	BRD	2006	SAKA-RAGIS	SA 99-604-1
AMBASSADOR	AR 91-1012 x INNOVATOR	HOL	2011	AGRICO RESEARCH BV	AR 99-1200
AND 97-15	AGRIA x INNOVATOR	HOL		S. ANDRINGA
AR 99-0669	AR 93-1072 x INNOVATOR	HOL		AGRICO RESEARCH BV
BERMUDA	LADY ROSETTA x INNOVATOR	IRL	2020	TEAGASC
BUSTER	INNOVATOR x ET5838/8	IRL	2020	TEAGASC	T6374/23
CMK 98-803-002	CHARISMA x INNOVATOR	HOL		C. MEIJER BV
CRONOS	INNOVATOR x FELSINA	DEN	2013	LANDBRUGETS KARTOFFELFOND	EDZ-10
DAPHNE	DAR 93-1R x INNOVATOR	HOL	2005	J. DARWINKEL	DAR 97-35
DELUX	AGRIA x INNOVATOR	FRA		STATION DE RESERCH DU COMITE NORD
DIONE	DAR 89-156 x INNOVATOR	HOL	2010	J. DARWINKEL	DAR 98-366
DIVAA	(PENTLAND JAVELIN x seedling) x INNOVATOR	GB	2011	CAITHNESS POTATO BREEDERS LTD	CA99-1
ELLAND	GOLDEN MILLENIUM x INNOVATOR	GB		HIGGINS AGRICULTURE LTD
EUROSTAR	VICTORIA x INNOVATOR	HOL	2011	HANDELMAATSCHAPPIJ VAN RIJN BV	VR 98-1111
FORZA	AGRIA x INNOVATOR	HOL	2008	IJSSELMEERPOLDERS BV	YP 99-016
FRITELLE	INNOVATOR x 676.90.2	FRA	2013	STATION DE RESERCHE DU COMITE NORD
IVORY RUSSET	RZ 93-7105 x INNOVATOR	HOL	2011	HZPC	HZD 99-711
LIBERO	AR 98-0813 x INNOVATOR	HOL	2017	LANTMANNEN SW SEED BV	SW 06-0041
LUDMILLA	DIANA x INNOVATOR	BRD	2008	SAKA-RAGIS
MISTAY	GLADIATOR x INNOVATOR	GB	2013	JAMES HUTTON INSTITUTE
MONT BLANC	INNOVATOR x BRU 93-136	HOL	2014	J.P. VAN LOON	D 00-12-15
PANTHER	INNOVATOR x BEETS 84-85-32	HOL	2011	J.C.A. BEETS	BEE 98-674
PEE WEE RUSSET	UMATILLA RUSSET x INNOVATOR	HOL	2019	HZPC	HZC 05-6067
PERFORMER	NIKA x INNOVATOR	HOL	2012	AGRICO RESEARCH BV	AR 00-0799
SNOWBIRD	NIKITA x INNOVATOR	HOL	2011	HZPC	RZ 95-6643
TIGER	INNOVATOR x CRISPS4ALL	HOL	2019	HZPC	HZD 08-338
UNIDEA	CS 8617 x INNOVATOR	ITA	2011	ISCI, EXPERIMENTAL INSTITUTE FOR INDUSTRIAL CROPS	ISCI 2/03-1
YP 99-275	YP 92-104 x INNOVATOR	HOL		IJSSELMEERPOLDERS BV
