## Supplementary Table 5 for "SMRT-AgRenSeq-d in potato (Solanum tuberosum) identifies candidates for the nematode resistance Gpa5"

### Sheet: R3b_drenseq_F1_table
Chromosome			chr12	chr11	chr11	chr09	chr11	chr11	chr11	chr11	chr09	chr11	chr11	chr11	chr11	chr11	chr11		chr11	chr11	chr11		chr11	chr11	chr11	chr11	chr11	chr11	chr11	chr11	chr11	chr11	chr11	chr11	chr11
								R3a												R3b
Varieties	phenotype		tig00000528_nlr_1	tig00000893_nlr_1	tig00000125_nlr_1	tig00000141_nlr_1	tig00000141_nlr_2	tig00000180_nlr_1	tig00000180_nlr_2	tig00000330_nlr_1	tig00000330_nlr_2	tig00000652_nlr_1	tig00000772_nlr_1	tig00001447_nlr_1	tig00001915_nlr_1	tig00000196_nlr_1	tig00000196_nlr_2		tig00000194_nlr_1	tig00000301_nlr_2	tig00002074_nlr_1		tig00000412_nlr_2	tig00000412_nlr_1	tig00000881_nlr_1	tig00001500_nlr_1	tig00003757_nlr_1	tig00000412_nlr_3	tig00004729_nlr_1	tig00000247_nlr_1	tig00000194_nlr_2	tig00000301_nlr_1	tig00000247_nlr_2	tig00000247_nlr_3	tig00000325_nlr_1
Association score			59	56	59	59	59	59	59	59	59	59	59	59	59	58	58		60	60	60		58	58	56	56	56	58	57	60	60	60	60	60	59
F1			0.8	0.819048	0.846154	0.846154	0.846154	0.846154	0.846154	0.846154	0.846154	0.846154	0.846154	0.846154	0.846154	0.838095	0.838095		1	1	1		0.983051	0.97479	0.966667	0.966667	0.966667	0.966102	0.948276	0.928571	0.909091	0.846154	0.834951	0.826923	0.823529
Innovator	1		100	100	100	100	100	100	100	100	100	100	100	100	100	100	100		100	100	100		100	100	100	100	100	100	100	100	100	100	100	100	100
Buster	1		100	100	100	100	100	100	100	100	100	100	100	100	100	100	100		100	100	100		100	100	100	100	100	100	100	100	100	100	100	100	100
Bute	1		100	100	100	100	100	100	100	100	100	100	100	100	100	100	100		100	100	100		100	100	100	100	100	100	100	100	100	100	100	100	100
Cara	1		100	100	100	100	100	100	100	100	100	100	100	100	100	100	100		100	100	100		100	100	100	99.3371	100	100	100	100	100	100	100	100	100
Carolus	1		100	100	100	100	100	100	100	100	100	100	100	100	100	100	100		100	100	100		100	100	100	100	100	100	100	100	100	100	100	100	100
Cultra	1		100	100	100	100	100	100	100	100	100	100	100	100	100	100	100		100	100	100		100	100	100	99.8737	100	100	100	100	100	100	100	100	100
Eurostar	1		100	100	100	100	100	100	100	100	100	100	100	100	100	100	100		100	100	100		100	100	100	100	100	100	100	100	100	100	100	100	100
Hermes	1		100	100	100	100	100	100	100	100	100	100	100	100	100	100	100		100	100	100		100	100	100	100	100	100	100	100	99.71	100	100	100	100
13 P 7 A4	1		100	100	100	100	100	100	100	100	100	100	100	100	100	100	100		100	100	100		100	100	100	100	100	100	100	100	100	100	100	100	100
16 MC 204 A3	1		100	100	100	100	100	100	100	100	100	100	100	100	100	100	100		100	100	100		100	100	100	100	100	100	100	100	100	100	100	100	100
Elland	1		100	100	100	100	100	100	100	100	100	100	100	100	100	100	100		100	100	100		100	100	100	100	100	100	100	100	100	100	100	100	100
Panther	1		100	100	100	100	100	100	100	100	100	100	100	100	100	100	100		100	100	100		100	100	100	100	100	100	100	100	100	100	100	100	100
Jelly	1		100	100	100	100	100	100	100	100	100	100	100	100	100	100	100		100	100	100		100	100	100	99.779	100	100	100	100	100	100	100	100	100
King Russet	1		100	100	100	100	100	100	100	100	100	100	100	100	100	100	100		100	100	100		100	100	100	100	100	100	100	100	100	100	100	100	100
Lionheart	1		100	100	100	100	100	100	100	100	100	100	100	100	100	100	100		100	100	100		100	100	100	100	100	100	100	100	100	100	100	100	100
Markies	1		100	100	100	100	100	100	100	100	100	100	100	100	100	100	100		100	100	100		100	100	100	100	100	100	100	100	100	100	100	100	100
Mozart	1		100	100	100	100	100	100	100	100	100	100	100	100	100	100	100		100	100	100		100	100	100	100	100	100	100	100	100	100	100	100	100
Nadine	1		100	100	100	100	100	100	100	100	100	100	100	100	100	100	100		100	100	100		100	100	100	100	100	100	100	100	100	100	100	100	100
Osprey	1		100	100	100	100	100	100	100	100	100	100	100	100	100	100	100		100	100	100		100	100	100	99.8106	100	100	100	100	100	100	100	100	100
Pentland Dell	1		100	100	100	100	100	100	100	100	100	100	100	100	100	100	100		100	100	100		100	100	100	100	100	100	100	100	100	100	100	100	100
Seresta	1		100	100	100	100	100	100	100	100	100	100	100	100	100	100	100		100	100	100		100	100	100	100	100	100	100	100	100	100	100	100	100
Shelford	1		100	100	100	100	100	100	100	100	100	100	100	100	100	100	100		100	100	100		100	100	100	100	100	100	100	100	100	100	100	100	100
Sunita	1		100	100	100	100	100	100	100	100	100	100	100	100	100	100	100		100	100	100		100	100	100	99.9684	100	100	100	100	100	100	100	100	100
Vales Sovereign	1		100	100	100	100	100	100	100	100	100	100	100	100	100	100	100		100	100	100		100	100	100	99.9684	100	100	100	100	100	100	100	100	100
Vivaldi	1		100	100	100	100	100	100	100	100	100	100	100	100	100	100	100		100	100	100		100	100	100	100	100	100	100	100	100	100	100	100	100
Arizona	1		100	100	100	100	100	100	100	100	100	100	100	100	100	100	100		100	99.4504	100		100	100	99.8488	99.9684	100	100	100	98.6397	100	100	88.7119	0	57.1127
Manitou	1		100	98.9293	100	100	100	100	100	100	100	100	100	100	100	100	100		100	100	100		100	100	100	99.8737	100	100	100	97.1844	98.8402	97.8118	100	100	99.8493
Lady Amarilla	1		100	100	100	100	100	100	100	100	100	100	100	100	100	100	100		100	100	100		100	100	100	100	100	100	100	91.7748	100	100	100	100	100
Agria	1		100	100	100	100	100	100	100	100	100	100	100	100	100	100	100		100	100	100		100	100	100	100	100	100	100	91.7431	100	100	100	100	100
Stirling	1		93.8494	100	100	100	100	100	100	100	100	100	100	100	100	100	100		100	100	100		100	100	100	99.4318	100	100	95.8511	100	67.5422	100	100	100	100
Melody	1		99.6022	96.5025	100	100	100	100	100	100	100	100	100	100	100	100	100		100	100	100		100	100	100	98.2955	100	100	95.8511	100	58.8777	100	100	100	100
Picasso	1		100	96.5025	100	100	100	100	100	100	100	100	100	100	100	100	100		100	100	100		100	100	100	99.6528	100	100	100	100	56.217	100	100	100	100
Fontane	1		97.4602	100	100	100	100	100	100	100	100	100	100	100	100	100	100		100	100	100		100	100	100	100	100	100	98.5904	95.5394	56.217	100	100	100	100
Athlete	1		93.6047	100	100	100	100	100	100	100	100	100	100	100	100	100	100		100	100	100		100	100	100	100	100	100	98.617	91.7115	54.1873	100	100	100	100
Lady Anna	1		100	100	100	100	100	100	100	100	100	100	100	100	100	100	100		100	100	100		100	100	100	100	100	100	100	91.5217	100	100	100	100	100
16 MC 165 A4	1		100	100	100	100	100	100	100	100	100	100	100	100	100	100	100		100	100	100		100	100	100	100	100	100	100	91.3951	100	100	100	100	100
Nectar	1		100	96.5025	100	100	100	100	100	100	100	100	100	100	100	100	100		100	100	100		100	100	100	100	100	100	100	100	100	100	100	100	100
Mayan Rose	1		100	96.5025	100	100	100	100	100	100	100	100	100	100	100	100	100		100	100	100		100	100	100	99.5581	100	100	100	100	99.5395	100	100	100	100
Burren	1		100	96.5025	100	100	100	100	100	100	100	100	100	100	100	100	100		100	100	100		100	100	100	99.9684	100	100	100	100	100	100	100	100	100
Sarpo Mira	1		95.3488	96.5025	100	100	100	100	100	100	100	100	100	100	100	100	100		100	98.832	100		100	100	99.0321	99.6212	100	100	100	99.6836	100	100	100	100	44.6353
La Strada	1		100	96.5025	100	100	100	100	100	100	100	100	100	100	100	100	100		100	100	100		100	100	100	99.8106	100	100	100	100	100	100	100	100	100
Alouette	1		96.4198	96.5025	100	100	100	100	100	100	100	100	100	100	100	100	100		100	100	100		99.3978	100	100	99.2424	100	100	98.1383	100	61.0438	100	100	100	100
Charlotte	1		97.1236	100	100	100	100	100	100	100	100	100	100	100	100	100	100		100	100	100		98.6313	100	100	100	100	100	95.8511	100	57.2915	100	100	100	100
Orchestra	1		67.8703	100	88.0279	0	14.2551	14.5206	25.3578	12.3308	12.1551	56.876	27.9027	27.2351	81.2367	54.071	76.8063		100	99.8282	99.9659		100	100	99.8185	99.779	100	100	100	99.9051	99.1131	32.9103	52.1695	0	49.6986
Toronto	1		73.2864	96.5025	87.9009	5.36373	14.1836	15.4204	32.5762	14.5564	12.2865	48.1481	26.9301	27.2033	81.1656	54.2597	62.0917		100	99.9313	99.9659		100	100	99.9093	99.9684	100	100	100	99.9684	99.2325	24.2013	63.0169	0	50.9042
Challenger	1		73.1946	96.5025	88.1867	5.36373	14.1479	20.3227	28.1892	16.2105	0	50.628	26.8693	27.0124	80.9524	54.071	72.0884		100	99.7939	99.8295		100	100	99.879	100	100	100	100	99.4622	99.0449	23.8074	51.661	0	49.4274
Electra	1		67.7479	100	88.0279	0	13.8264	11.5731	25.1711	18.3158	0	46.7955	31.0334	27.7124	80.9879	63.2506	81.3263		100	99.8626	99.9659		100	100	99.5463	99.8422	100	100	100	99.7469	99.1131	21.7068	52.1017	0	40.1145
Royal	1		72.3684	100	88.0597	0	14.2194	14.0552	27.8158	13.4737	7.49014	45.2174	27.2644	28.8578	81.2722	54.1339	67.1726		100	99.7595	99.8977		100	100	99.9698	99.8737	100	100	100	99.7153	99.1472	17.8118	52.1356	0	49.4274
Premiere	1		69.8898	100	87.8057	0	14.2908	25.3801	34.692	15.218	7.22733	47.182	32.5228	27.2669	85.8209	54.1025	67.3045		100	99.7939	99.9659		100	100	99.9698	99.8422	100	100	99.9734	99.8735	99.1301	17.593	51.9322	0	45.8409
Ivetta	1		76.5912	96.5025	87.7421	6.36943	17.0775	21.9671	28.6559	8.99248	12.4179	54.4605	30.4255	27.1397	81.0945	54.0396	70.5048		100	99.6908	99.9318		100	100	99.5765	99.8737	100	100	99.1489	99.0193	98.8402	17.0678	53.5932	0	39.0898
Sagitta	1		73.317	100	88.0597	5.06202	14.0407	12.3487	27.0691	13.5639	9.06702	45.6683	26.9301	27.0442	87.8465	54.1968	72.0224		100	99.8282	99.9659		100	100	99.9698	99.9684	100	100	100	99.6836	99.1472	16.7615	51.8983	0	44.4846
Estima	1		71.5422	100	86.2814	0	13.6835	10.5802	22.9309	8.21053	0	44.5089	26.7173	26.6306	79.6731	53.9139	60.4421		100	98.2824	99.8977		100	100	99.6068	99.7159	100	100	100	98.7978	97.5269	15.7112	47.7966	0	36.5883
Bartina	1		67.8703	96.5025	89.8063	6.50352	13.6477	15.3584	31.5495	8.90226	0	44.7665	29.5441	26.9488	80.4193	54.2282	65.391		100	99.416	99.9659		100	100	99.7883	99.7475	100	100	100	98.9244	99.1643	15.4923	53.7966	0	39.9638
Safari	1		67.6867	96.5025	87.7104	0	14.005	7.75675	25.0156	8.87218	0	44.9919	22.0365	28.3487	80.8458	53.5681	69.746		100	99.6221	99.7272		100	100	99.7278	99.7159	100	100	100	99.8418	99.079	15.186	46.1017	0	39.8734
Basin Russet	1		78.8862	96.5025	90.0921	18.6725	50.9468	6.01924	55.8494	33.6842	33.2457	58.8728	29.7872	33.9803	94.3497	69.3178	71.1646		100	99.5534	99.9318		100	100	99.9093	99.9684	100	99.4703	97.3138	98.7978	95.6507	14.2232	68.2034	0	51.7179
Brodie	1		100	100	100	100	100	100	100	100	100	100	100	100	100	100	100		100	100	100		100	100	100	100	100	100	100	0	100	8.3151	49.6271	0	3.07414
Lady Clair	1		59.1493	96.5025	85.6145	0	8.25295	8.19113	22.7754	5.50376	7.81866	31.2721	25.0456	24.1489	75.4442	49.1984	53.7116		100	98.9694	98.6021		99.5894	100	98.9716	99.4003	100	95.8686	100	97.9121	95.2243	6.8709	46.2373	0	34.3882
Taurus	1		56.2424	99.7502	86.1226	0	16.0057	5.83307	7.34287	24.782	0	37.5201	20.3647	10.3086	73.312	49.0097	53.6457		100	99.3473	98.909		98.5491	100	97.4894	99.8737	100	98.6229	97.367	95.8874	94.5932	2.53829	43.8305	0	38.9994
Rudolph	1		73.2252	15.9172	87.5516	16.5605	19.1854	6.45361	25.3889	8.96241	0	44.0902	27.8419	33.153	85.0391	23.2946	22.8967		100	99.7939	99.8636		17.9305	14.3139	30.5808	17.8662	78.0552	0	38.5638	99.9051	99.2495	29.3217	51.9322	0	45.1477
Saphire	1		5.32436	15.8815	5.208	6.40295	0	0	0	0	0	12.9791	9.42249	4.23163	6.75195	13.0776	17.6179		100	100	100		17.8757	14.1825	22.2021	22.6326	73.2589	0	38.2447	100	100	100	100	100	100
Cammeo	-1		5.75275	100	7.5262	6.50352	8.43158	5.46075	2.08463	7.7594	0	13.7198	30.152	0	30.4193	100	100		34.697	20.6115	13.0924		96.8793	100	100	100	100	100	100	0	7.02712	0	6	0	0
Gemson	-1		4.95716	100	15.6558	6.60409	15.2554	0	0	4.84211	0	27.8905	13.5258	10.0223	17.3419	12.889	12.8011		36.0197	18.4473	0		24.0077	31.2541	100	100	100	0	49.3883	0	32.6283	13.1291	8.20339	0	0
Amora	-1		5.11016	15.7388	9.90791	5.16259	0	0	0	0	0	14.2351	12.5836	0	6.64534	13.0462	17.6509		0	12.5386	0		17.9031	14.2154	30.974	27.3043	74.2116	0	42.3138	0	6.92478	8.57768	13.0508	0	0
Annabelle	-1		10.5569	0	15.3382	5.43077	0	0	6.68948	5.92481	11.8922	20.3865	9.60486	8.33598	6.5032	14.7438	26.064		30.3906	13.26	4.09137		30.2765	17.0716	32.6376	33.9962	68.0026	0	43.6436	0	26.0447	8.27133	5.18644	0	0
Arran Victory	-1		0	21.0207	0	0	0	0	0	1.02256	0	10.6924	0	8.30417	0	0	7.29132		0	12.3669	0		0	0	16.6667	22.9798	62.9763	31.6737	39.6011	0	7.58997	0	0	0	0
Atlantic	-1		0	39.6146	10.0984	6.43647	0	0	0	4.99248	0	19.5491	12.6748	10.0223	6.25444	12.6375	8.74299		12.8576	18.516	5.14831		24.0077	23.5391	35.6927	28.7247	73.9488	17.4788	46.5426	0	17.4484	8.53392	15.6271	0	5.42495
Bintje	-1		4.43696	15.6674	4.60464	0	0	3.28886	0	0	0	7.3752	7.32523	0	0	6.44451	9.53481		0	19.1687	6.17116		10.7857	0	17.5136	5.30303	60.8081	0	36.9149	3.54318	7.62408	0	3.45763	0	0
Brooke	-1		2.26438	15.8815	10.0349	0	0	0	0	5.02256	0	19.4847	11.2766	9.95864	11.4783	12.669	13.098		12.8576	18.3099	0		30.3312	12.8037	25.8621	25.7576	82.0959	0	38.7766	0	22.0877	15.1422	5.18644	0	5.06329
Cabaret	-1		11.7809	10.7423	33.1534	0	15.577	8.00496	0	2.25564	6.04468	26.087	13.617	17.3083	19.2608	6.75888	27.8786		26.2073	44.4864	0		22.9948	2.13395	4.26497	41.3826	77.8252	22.0339	27.234	8.32015	4.58809	7.65864	28.339	0	7.92646
Camel	-1		5.35496	15.7388	5.208	5.06202	0	0	0	0	12.2208	12.6248	9.51368	4.80433	6.18337	12.3232	18.7067		0	20.8863	6.58029		29.8385	6.30335	31.3975	25.726	72.7661	0	42.5798	0	21.4054	8.35886	14.4068	26.4317	0
Catriona	-1		10.4039	15.7031	10.3842	5.09554	0	0	10.7654	4.93233	0	20.0966	14.0122	5.28158	6.39659	13.8636	17.7829		12.4885	13.2257	0		23.8434	16.0538	24.9546	31.1869	78.6794	0	44.0426	0	28.3643	6.73961	5.11864	0	0
Daisy	-1		0	15.7388	4.79517	0	0	2.91654	2.9247	0	0	5.41063	7.56839	0	3.34044	8.36215	10.8215		0	9.13775	0		17.8483	7.32108	26.3158	33.2386	77.0039	0	41.2766	2.68902	8.80096	6.95842	0	0	2.56178
Desiree	-1		6.73195	0	16.0686	6.50352	5.39478	0	4.6982	0	0	12.3994	17.0517	16.1311	6.78749	19.7422	17.387		0	16.7296	10.2966		17.821	13.9527	36.1766	17.077	18.6268	0	46.5426	0	17.7554	8.49015	15.4237	0	0
DM	-1		0	0	0	0	0	0	0	0	0	0	0	0	0	5.72147	0		5.84436	26.4857	0		10.9499	0	5.62613	4.76641	27.5624	0	0	13.4767	8.9374	17.1116	8	0	5.33454
Edzell Blue	-1		4.95716	15.9172	15.3382	0	0	4.68508	13.2545	0	12.3522	13.43	9.48328	10.0223	6.39659	12.9833	17.9149		0	21.0237	6.34163		18.1495	7.61655	21.9298	24.6528	79.1064	0	44.1223	0	20.075	8.57768	24.9153	34.3612	8.64979
Favorite	-1		10.1285	20.985	11.0511	5.06202	0	2.54421	10.3298	6.22556	0	30.7246	13.2523	18.8991	5.36603	7.70198	12.1742		12.6115	23.4284	0		32.8771	11.6875	26.1041	29.072	77.7267	0	39.0691	0	19.461	20.8315	5.11864	0	0
10 Z 41 A1	-1		13.0967	22.2698	18.5456	11.5991	7.96713	2.63729	6.56503	15.9398	22.339	16.2319	27.6596	14.8902	9.73703	20.4967	29.2973		0	26.0392	6.58029		36.4906	2.75772	21.9601	33.9962	84.8555	7.20339	48.2979	0	22.0024	8.57768	15.661	37.8855	0
15 JHL 140 A1	-1		5.07956	15.8815	15.3382	0	0	7.0121	8.40075	0	0	12.496	8.84498	0	6.25444	12.6061	13.2959		34.0818	13.157	0		20.2299	7.64938	29.2801	15.2778	80.1577	0	43.3777	0	11.7687	8.27133	5.18644	0	3.46594
16 MC 158 A34	-1		5.44676	15.9172	9.93966	6.47	0	0	4.76042	2.64662	11.498	12.9147	13.3131	2.79987	6.64534	13.0148	13.197		0	13.0883	0		13.7969	17.2685	20.2964	19.5707	74.2444	12.8178	38.6968	3.385	9.61965	8.49015	9.59322	0	3.22483
16 MC 175 A11	-1		5.38556	22.5553	9.93966	6.57057	0	0	0	0	14.389	13.0757	14.1641	0	6.21891	12.6061	12.966		0	16.1113	0		17.9031	7.84636	31.6697	17.3927	79.6978	0	43.2447	0	20.7061	8.53392	13.2881	0	0
16 MC 194 A3	-1		10.4651	0	16.799	5.3302	5.00179	5.61589	15.7747	7.12782	0	20.3543	17.8723	10.9768	6.68088	14.4294	17.8159		34.5432	11.0615	0		31.5083	19.7636	32.6074	23.5164	78.5151	26.1653	44.0426	0	26.3517	12.8228	10.9492	0	0
16 MC 195 A2	-1		10.3427	15.8101	15.2747	6.57057	0	0	0	0	5.65046	12.6248	16.5653	0	6.18337	12.6375	13.23		34.3279	15.012	4.05728		20.2847	10.046	30.853	30.6818	80.2891	0	43.75	0	23.6739	7.96499	5.18644	35.2423	0
Alverstone Russet	-1		0	20.7352	12.4484	6.23533	0	26.4971	4.6982	2.79699	7.62155	7.63285	21.307	8.7496	6.18337	12.6375	7.55526		0	14.0502	0		14.3444	3.31582	40.6534	33.0808	86.1695	0	43.0319	0	6.8395	25.9519	10.1695	0	4.55093
Arsenal	-1		4.83476	15.7388	9.90791	5.29668	0	0	3.79589	0	0	7.40741	12.6748	0	6.00569	21.5341	10.6236		0	12.8822	0		17.8757	7.38674	24.0472	5.46086	73.5217	0	38.7234	0	19.3246	8.3151	9.89831	0	0
Lorimer	-1		0	15.8101	9.93966	0	0	5.58486	5.6005	0	0	7.53623	9.3921	0	6.43213	12.889	17.7829		28.1452	13.0539	0		31.5357	13.1648	21.3249	10.6061	79.8949	0	38.5106	0	19.137	7.78993	5.15254	0	0
Strachan	-1		8.81273	15.8101	15.2747	2.74891	2.96534	2.88551	2.89359	4.87218	5.58476	22.7697	14.772	12.0904	8.52878	12.5432	13.23		34.7278	18.3442	0		29.5647	10.2758	24.5009	41.8245	78.2852	0	42.5532	2.75229	22.3094	7.96499	14	0	2.62206
Inca Bella	-1		0	0	9.49508	0	0	0	4.82265	0	0	6.02254	6.2614	4.80433	6.14783	12.4175	5.17981		0	12.5043	0		0	0	21.7181	17.2033	14.8489	0	54.0426	0	3.68412	7.8337	5.15254	0	3.10428
Kelly	-1		0	15.8815	10.0032	5.12906	0	0	4.6982	0	12.0237	19.6135	8.08511	13.5857	6.18337	12.669	21.3461		15.9336	21.1611	6.40982		24.1445	7.84636	32.8796	31.8182	76.4455	0	42.9787	4.77697	26.9316	8.49015	16.9831	0	0
Kennebec	-1		0	0	0	0	0	0	0	0	0	6.34461	5.98784	0	0	6.63313	7.58825		0	19.2374	6.58029		8.40405	0	11.4035	9.31187	48.4888	0	27.5798	0	9.6367	0	11.4576	0	0
King Edward	-1		55.6304	50.6424	72.4674	70.7677	40.9432	74.5268	75.949	46.1053	67.0828	63.124	72.1581	65.1607	36.887	66.0484	47.707		42.1716	76.3999	53.9039		61.3742	68.5489	62.9159	58.8699	83.2457	58.1568	78.6702	55.9633	30.4452	89.453	70.2034	0	44.2737
Lady Rosetta	-1		4.86536	0	15.0524	6.50352	0	0	4.6982	0.721805	12.2208	7.79388	12.5228	9.92682	6.43213	12.4489	19.4325		0	20.6458	6.58029		34.3553	16.5463	29.7641	39.8043	70.3351	0	43.4574	0	19.4099	8.49015	18.3051	0	0
Marfona	-1		30.5386	23.9472	25.2144	0	0	0	9.39639	4.96241	12.2208	31.1755	20.152	12.0904	35.3234	20.2138	37.0835		32.8207	22.9131	19.2976		36.0526	31.7137	31.7302	51.0101	79.4678	15.9958	50.0266	7.81398	41.7022	12.2538	18.678	0	4.55093
Maris Bard	-1		5.35496	15.3819	4.95395	0	0	3.07167	3.08027	9.08271	0	12.3027	12.4012	0	6.21891	11.4115	15.4734		0	13.1913	0		17.6567	2.82337	26.2553	35.3535	73.4888	0	38.1649	0	6.87361	8.35886	5.11864	0	4.55093
Maris Peer	-1		5.38556	15.9172	9.97142	5.09554	0	0	7.34287	5.02256	0	20.1932	13.5866	10.0223	6.28998	12.1974	13.3289		17.7791	18.3786	0		30.2491	21.3723	38.7175	35.9848	74.9014	0	38.1915	0	28.3473	8.49015	5.11864	0	0
Maris Piper	-1		5.04896	0	14.9254	0	0	5.67794	11.0765	0	0	13.5588	8.78419	10.3723	6.57427	7.32474	17.6509		38.7573	10.9584	0		31.4262	8.04334	20.3569	34.0278	71.1235	15.9958	41.5426	0	22.3265	6.8709	0	0	0
Performer	-1		5.35496	22.4839	9.97142	11.5655	0	5.67794	11.2321	0	0	14.4283	12.7052	0	6.53873	12.9519	17.7829		0	13.26	0		31.7821	12.8693	27.072	20.6755	75.1314	0	47.1277	0	19.9557	8.53392	5.15254	0	5.33454
Pink Fur Apple	-1		0	15.5246	9.97142	0	0.500179	1.64443	8.92968	4.21053	0	12.5926	12.8267	0	5.36603	8.73939	15.8364		0	19.0313	5.14831		17.7115	3.97242	21.5971	5.2399	69.8095	0	37.8723	0	7.96521	6.21444	6.81356	0	3.01386
Purple Majesty	-1		67.8703	60.5639	64.4967	46.4633	61.8792	51.1635	47.8843	33.2632	50.4599	72.2705	69.6049	40.8845	67.3419	67.243	69.1191		60.3507	40.9825	70.6103		50.7802	57.1569	40.8046	62.6578	62.8121	56.6737	49.2553	66.9725	65.052	23.5886	54.0339	100	30.3195
Ranger Russet	-1		0	5.13919	0	0	0	0	0	7.60902	0	6.98873	6.59574	0	8.91969	6.38164	6.1036		6.02891	12.0921	0		8.40405	0	6.29159	17.5189	0	0	19.1755	0	5.38973	0	0	0	0
Riviera	-1		4.62056	15.9172	10.0667	6.57057	0	0	3.79589	4.96241	0	19.7746	7.96353	10.0541	6.00569	12.7947	8.77598		16.8564	19.4091	0		28.1686	12.9022	20.8409	35.4167	73.6531	0	38.5106	0	21.3884	20.3063	10.2034	0	0
Rock	-1		0	15.7744	6.12893	5.3302	0	0	3.29807	0	0	7.50403	8.1155	0	10.1635	12.2917	7.45629		0	12.4356	0		11.3879	7.48523	26.7998	17.4242	68.0026	0	38.4043	3.22683	6.80539	8.40263	0	0	4.55093
Rooster	-1		0	15.5603	9.59035	0	0	0	0	4.54135	0	18.1965	7.65957	4.80433	5.75693	11.6316	7.02738		12.2731	13.2257	0		23.6518	8.17466	20.9316	34.3434	73.4231	0	38.4309	0	16.7662	8.27133	0	0	0
Russet Burbank	-1		0	15.7031	0	0	0	0	0	0	0	0	0	0	0	7.13612	0		5.78284	12.4699	0		7.93868	0	14.1561	16.8561	59.4941	0	34.6543	0	5.15095	0	0	0	0
Sangre	-1		9.60832	7.24483	26.6434	0	0	8.1601	4.6982	5.05263	7.03022	19.4847	9.54407	15.4629	23.5252	19.585	11.2504		28.6066	35.7953	5.14831		28.3055	21.3723	33.0913	46.4015	75.2628	0	43.1117	0	18.4888	15.0109	15.322	0	4.55093
Saturna	-1		5.44676	21.2705	13.8457	15.4542	0	9.37015	7.4051	0	0	12.9791	8.1155	0	6.68088	13.0776	13.2959		0	12.9509	5.14831		11.6616	14.3795	43.3152	29.6717	81.4717	0	44.2021	2.78393	6.87361	27.6149	5.18644	0	9.04159
Saxon	-1		4.65116	15.8101	14.7031	0	0	0	0	3.24812	0	7.18196	7.14286	0	6.04122	12.7004	13.164		32.7592	12.5386	5.14831		23.5149	2.82337	30.2783	15.0884	69.1853	0	42.633	0	13.6619	8.40263	5.11864	0	0
Shepody	-1		5.11016	22.5196	10.0349	5.06202	0	8.5014	14.3746	0	0	18.1965	12.7052	0	11.656	12.889	10.8875		6.18271	13.26	0.170474		17.7388	10.4071	21.1736	14.3624	80.5191	0	43.0053	19.4242	24.2026	14.9234	9.25424	0	12.6582
Spunta	-1		15.3305	23.3405	16.1639	8.41435	0	7.41545	9.27194	0	0	0	5.98784	0	8.88415	6.53882	5.87265		6.92095	11.302	3.98909		8.3493	0	9.10466	34.2487	58.41	0	37.4202	4.93515	12.3998	4.42013	0	0	0
Sylvana	-1		7.55814	15.8458	19.657	6.50352	1.03608	0	7.43622	5.86466	11.8922	20.7407	8.96657	11.7404	6.39659	12.7004	14.8796		12.7653	21.1268	6.58029		24.1172	17.1044	38.3545	40.846	73.0289	0	43.4043	0	28.0744	8.3151	17.0847	0	0
Toluca	-1		0	15.7388	7.71674	7.71036	46.5166	19.7642	33.7897	42.1654	15.3088	14.2995	25.228	48.2024	4.83298	34.8947	6.30155		12.4269	25.1116	0		24.5552	0	9.10466	14.4571	57.8515	0	39.8936	0	9.77315	0	5.83051	0	0
Umatilla Russet	-1		5.44676	0	5.17625	5.29668	0	0	8.36963	4.90226	0	20.3221	19.1185	14.8266	6.78749	12.889	16.9581		12.9191	18.4473	0		30.2491	33.2896	32.2747	28.6616	15.4402	0	41.9415	0	26.0106	7.3523	5.01695	0	0
Valor	-1		0	21.1991	11.9721	8.07911	9.46767	10.7664	11.2632	4.96241	20.3022	19.6457	11.0334	10.7222	6.71642	19.2078	17.42		12.8883	18.4473	0		30.386	16.5791	25.7411	45.3914	78.9422	0	38.6702	0	26.5564	8.22757	5.18644	0	9.40325
Violetta	-1		0	29.5503	2.34995	0	0	5.64691	17.2682	0	0	11.8519	9.87842	4.04073	7.53376	13.2977	11.8773		0	8.96599	0		15.631	0	20.9014	18.971	60.2497	0	50.7979	5.50459	12.5874	5.95186	3.62712	0	0
VR808	-1		0	36.5453	5.17625	10.0905	0	0	7.18731	0	11.0381	12.4638	9.63526	10.0859	6.28998	12.7633	14.6156		0	21.0581	11.7286		25.9513	19.698	34.513	28.2828	63.502	0	57.6596	0	19.6657	15.2298	11.9322	33.4802	7.29355
Wilja	-1		4.98776	15.8815	15.3064	5.43077	10.7896	0	2.73802	8.39098	18.5283	19.6779	15.4711	26.7579	16.6311	15.9384	17.6839		12.2116	21.1268	5.65973		23.9529	15.2988	24.4102	35.322	79.205	0	46.5426	4.7137	25.226	7.96499	21.4576	0	4.49066
Winston	-1		2.84578	0	19.657	15.8565	1.3219	12.5659	12.0411	2.58647	22.0105	18.2609	14.5897	12.6631	9.66596	14.0207	18.1788		32.7899	12.6761	15.4449		16.2606	2.75772	33.3333	25.8838	74.0473	0	44.9202	0	16.7832	8.09628	9.15254	0	2.47137
Yukon Gold	-1		4.62056	15.6317	5.17625	4.52565	0	9.21502	6.31612	4.54135	0	18.8084	7.93313	4.80433	6.1123	11.7259	5.80666		13.0729	18.1724	0		22.7758	7.68221	19.389	25.5366	73.2917	0	37.5266	0	14.1907	7.96499	11.322	29.5154	0

### Sheet: Sheet1
chr12	17856633	17859833	tig00000528_nlr_1
chr11	43693776	43696808	tig00000893_nlr_1
chr11	45052937	45056344	tig00000125_nlr_1
chr09	50444619	50446970	tig00000141_nlr_1
chr11	44939754	44942361	tig00000141_nlr_2
chr11	45067400	45069868	tig00000180_nlr_1
chr11	45066451	45069868	tig00000180_nlr_2
chr11	44274482	44277743	tig00000330_nlr_1
chr09	50443990	50445107	tig00000330_nlr_2
chr11	44274482	44277560	tig00000652_nlr_1
chr11	44274483	44277743	tig00000772_nlr_1
chr11	44981424	44984913	tig00001447_nlr_1
chr11	45053864	45056340	tig00001915_nlr_1
chr11	45052938	45056344	tig00000196_nlr_1
chr11	45066451	45069866	tig00000196_nlr_2
chr11	45425220	45427465	tig00000194_nlr_1
chr11	45684227	45687727	tig00000301_nlr_2
chr11	45464733	45468885	tig00002074_nlr_1
chr11	44191964	44195802	tig00000412_nlr_2
chr11	44179473	44181417	tig00000412_nlr_1
chr11	43801079	43804608	tig00000881_nlr_1
chr11	43676226	43679749	tig00001500_nlr_1
chr11	43487422	43490856	tig00003757_nlr_1
chr11	44179849	44180342	tig00000412_nlr_3
chr11	43801079	43805099	tig00004729_nlr_1
chr11	45642312	45645916	tig00000247_nlr_1
chr11	45433990	45437164	tig00000194_nlr_2
chr11	45606063	45608541	tig00000301_nlr_1
chr11	45684295	45687728	tig00000247_nlr_2
chr11	45592856	45593170	tig00000247_nlr_3
chr11	45642311	45645915	tig00000325_nlr_1
chr04	52474730	52476465	tig00000343_nlr_1
chr01	15874253	15874848	tig00000589_nlr_2
chr03	2585195	2588394	tig00001749_nlr_1
chr10	59522442	59524781	tig00000589_nlr_1
chr11	2292582	2294200	tig00000315_nlr_1
chr11	45066401	45069866	tig00000136_nlr_2
chr06	46974561	46975677	tig00000693_nlr_2
chr06	46974561	46975677	tig00001231_nlr_2
chr11	44981494	44984911	tig00000136_nlr_1
chr06	47108877	47109746	tig00001231_nlr_1
chr11	45047112	45049145	tig00000132_nlr_1
chr11	45066409	45069866	tig00000132_nlr_2
chr07	51511205	51513375	tig00000436_nlr_1
chr11	45633541	45637121	tig00000483_nlr_1
chr11	43801274	43804230	tig00001174_nlr_1
chr12	2620243	2620601	tig00000079_nlr_1
chr12	2719953	2721472	tig00000079_nlr_2
chr11	43801149	43804608	tig00001338_nlr_1
chr06	47108878	47109746	tig00000693_nlr_1
chr03	2585195	2588393	tig00000672_nlr_1
chr11	44274482	44277537	tig00000495_nlr_1
chr11	44940263	44942361	tig00000245_nlr_1
chr11	45052910	45056327	tig00000245_nlr_2
chr06	2290741	2293296	tig00000079_nlr_4
chr06	47546994	47548750	tig00000092_nlr_1
chr12	2642835	2644426	tig00000079_nlr_3
chr11	45642311	45645915	tig00000420_nlr_1
chr06	47770191	47772175	tig00000092_nlr_2
chr11	44981423	44984911	tig00000409_nlr_1
chr11	45066451	45069867	tig00002155_nlr_1
chr11	45052936	45056342	tig00001084_nlr_1
chr11	45067380	45069867	tig00001227_nlr_1
chr11	45066822	45069867	tig00001489_nlr_1
chr11	45066822	45069867	tig00000561_nlr_1
chr11	45066825	45069867	tig00000705_nlr_1
chr11	45464743	45468022	tig00002289_nlr_1
chr11	45067492	45069491	tig00000457_nlr_1
chr11	6888979	6891238	tig00000603_nlr_1
chr11	45589784	45593568	tig00000410_nlr_1
chr11	45633540	45637117	tig00002513_nlr_1
chr11	45615624	45617868	tig00000626_nlr_1
chr11	45643073	45645021	tig00001718_nlr_1
chr11	45684157	45687728	tig00001053_nlr_1
chr11	45615625	45617869	tig00001053_nlr_2
chr11	45633610	45637121	tig00001122_nlr_1
chr11	45633609	45637120	tig00000109_nlr_1
chr11	45666225	45669675	tig00000127_nlr_2
chr11	45412159	45414582	tig00000437_nlr_1
chr11	45465496	45468955	tig00001723_nlr_1
chr11	45633679	45637121	tig00000696_nlr_1
chr11	44981494	44984913	tig00001341_nlr_1
chr11	45633610	45637121	tig00000990_nlr_1
chr11	45616508	45617868	tig00001147_nlr_1
chr11	45465565	45467435	tig00001670_nlr_1
chr11	45633583	45637117	tig00000902_nlr_1
chr11	45433990	45437164	tig00000911_nlr_1
chr09	50443907	50446180	tig00001581_nlr_1
chr11	45642053	45646915	tig00000127_nlr_1
chr06	47756488	47757422	tig00000092_nlr_4
chr06	47748830	47749763	tig00000092_nlr_5
chr06	47680009	47681969	tig00000092_nlr_6
chr03	40386134	40386503	tig00000092_nlr_3
chr11	43801079	43804230	tig00001583_nlr_1
chr11	37481255	37483131	tig00000346_nlr_1
chr11	37476239	37477481	tig00000346_nlr_2
chr11	37466230	37469762	tig00000346_nlr_3
chr11	44291936	44292503	tig00000864_nlr_1
chr11	44981423	44984913	tig00001067_nlr_1
chr04	5822561	5825021	tig00005069_nlr_1
chr04	5895185	5896086	tig00005069_nlr_2
chr11	43694595	43696537	tig00001950_nlr_1
chr11	43487422	43490924	tig00000704_nlr_1
chr11	43487421	43490855	tig00000485_nlr_1
chr11	43487422	43490786	tig00000485_nlr_2
chr11	43512653	43515107	tig00000581_nlr_1
chr11	43693776	43696023	tig00000710_nlr_1
chr11	44291560	44293210	tig00000862_nlr_1
chr11	43512653	43514732	tig00001517_nlr_1
chr11	43676229	43679845	tig00002866_nlr_1
chr11	43487894	43490951	tig00000228_nlr_1
chr11	43677566	43679887	tig00000228_nlr_2
chr11	43676229	43679819	tig00001209_nlr_1
chr11	44300979	44303780	tig00001198_nlr_1
