## Supplementary Table 6 for "SMRT-AgRenSeq-d in potato (Solanum tuberosum) identifies candidates for the nematode resistance Gpa5"

### Sheet: R2-like_drenseq_F1_table
Chromosome			chr04	chr04	chr04	chr04	chr04	chr04	chr04	chr04	chr04	chr04		chr04	chr04	chr04	chr04	chr04	chr04	chr04	chr04	chr04	chr04	chr04	chr04	chr04	chr04	chr04	chr04	chr04	chr04	chr04	chr04	chr04	chr04	chr04	chr04	chr04	chr04
								R2-like
Varieties	phenotype		tig00000744_nlr_1	tig00000785_nlr_1	tig00000785_nlr_2	tig00000803_nlr_1	tig00001044_nlr_1	tig00001243_nlr_1	tig00001890_nlr_1	tig00001982_nlr_1	tig00002086_nlr_1	tig00002133_nlr_1		tig00000223_nlr_1	tig00000223_nlr_2	tig00000223_nlr_3	tig00000535_nlr_1	tig00000535_nlr_3	tig00003264_nlr_1	tig00000640_nlr_2	tig00000640_nlr_3	tig00000640_nlr_4	tig00000640_nlr_5	tig00001340_nlr_1	tig00001433_nlr_1	tig00001470_nlr_1	tig00001625_nlr_1	tig00000368_nlr_1	tig00000368_nlr_2	tig00000368_nlr_3	tig00000368_nlr_4	tig00000535_nlr_2	tig00001952_nlr_1	tig00004284_nlr_1	tig00000680_nlr_1	tig00000680_nlr_2	tig00005069_nlr_1	tig00005069_nlr_2	tig00000640_nlr_1
Association score			10	10	10	10	10	10	10	10	10	10		9	9	9	9	9	9	10	10	10	10	10	10	10	10	9	9	9	9	9	9	9	8	8	8	8	10
F1			1	1	1	1	1	1	1	1	1	1		0.947368	0.947368	0.947368	0.947368	0.947368	0.947368	0.888889	0.888889	0.888889	0.888889	0.888889	0.888889	0.888889	0.888889	0.888889	0.888889	0.888889	0.888889	0.888889	0.888889	0.888889	0.888889	0.888889	0.888889	0.888889	0.823529
Innovator	1		100	100	100	100	100	100	100	100	100	100		100	100	100	100	100	100	100	100	100	100	100	100	100	100	100	100	100	100	100	100	100	100	100	100	100	100
Eurostar	1		100	100	100	100	100	100	100	100	100	100		100	100	100	100	100	100	100	100	100	100	100	100	100	100	100	100	100	100	100	100	100	100	100	100	100	100
10 Z 41 A1	1		100	100	100	100	100	100	100	100	100	100		100	100	100	100	100	100	100	100	100	100	100	100	100	100	100	100	100	100	100	100	100	100	100	100	100	100
16 MC 175 A11	1		100	100	100	100	100	100	100	100	100	100		100	100	100	100	100	100	100	100	100	100	100	100	100	100	100	100	100	100	100	100	100	100	100	100	100	100
King Russet	1		100	100	100	100	100	100	100	100	100	100		100	100	100	100	100	100	100	100	100	100	100	100	100	100	100	100	100	100	100	100	100	100	100	100	100	100
Maris Peer	1		100	100	100	100	100	100	100	100	100	100		100	100	100	100	100	100	100	100	100	100	100	100	100	100	100	100	100	100	100	100	100	100	100	100	100	100
Mozart	1		100	100	100	100	100	100	100	100	100	100		100	100	100	100	100	100	100	100	100	100	100	100	100	99.4979	100	100	100	100	95.4424	100	100	100	100	99.829	100	98.6832
Basin Russet	1		100	100	100	100	100	100	100	100	100	100		100	100	100	100	100	100	100	100	100	100	100	100	100	100	100	100	100	100	100	100	100	100	100	100	100	91.0022
Pentland Dell	1		99.619	100	100	100	99.0541	97.95	100	98.7215	99.5305	98.5149		100	99.846	99.2954	100	100	99.6528	0	7.73566	12.2607	7.13274	0	95.9438	0	44.9372	0	12.4607	28.0579	20.1362	100	94.9429	11.3924	22.6479	17.1406	46.2163	15.8058	11.5947
Kelly	1		99.4762	100	100	100	98.7838	97.95	100	99.3885	99.872	98.0693		31.3253	18.4805	33.9205	0	41.1173	22.0052	0	0	12.22	8.69154	0	95.8918	0	42.9707	11.5027	15.3403	20.4693	19.6984	0	0	12.2859	15.7614	14.5374	29.3288	18.1083	7.31529
Agria	-1		0	37.5598	10.7534	8.89253	10.8108	13.8581	8.57605	18.7882	9.21895	16.7327		33.3333	18.3778	15.9034	0	42.5767	30.7292	0	13.5758	18.6151	0	0	18.7207	0	8.41004	0	0	22.2167	24.0759	0	0	13.0305	38.2638	15.3785	36.2976	11.761	13.643
Alouette	-1		0	0	0	15.6574	6.68919	8.61009	0	11.6732	8.96287	10.396		20.0301	8.82957	0	0	45.1434	15.7552	0	6.14754	11.5275	0	0	0	9.52381	6.27615	6.41214	0	12.3315	10.214	0	0	10.2755	12.0757	11.9744	32.9201	0	13.5699
Amora	-1		0	21.5311	10.3425	8.40153	11.0811	8.48708	9.70874	11.5064	7.42638	16.9307		27.3092	18.5318	8.40463	0	40.7146	5.94618	0	0	19.5112	8.78602	0	10.9724	0	6.48536	7.39109	0	22.9656	26.0214	0	0	0	56.3531	30.3965	24.1129	11.761	13.1309
Annabelle	-1		0	0	0	8.40153	20.2027	6.19106	9.76268	8.39355	0	7.47525		33.9859	18.1211	8.40463	0	41.1676	5.94618	0	7.73566	19.5112	15.9188	0	10.9204	0	7.6569	0	7.48691	27.9081	18.2879	0	0	11.6158	37.4879	27.4329	46.2591	0	18.4345
Arizona	-1		0	36.8421	10.6164	9.54719	11.0811	6.19106	8.73786	15.3419	6.44473	7.47525		13.755	18.4805	8.40463	0	12.3805	13.6285	0	7.94057	19.0631	8.73878	0	18.3047	0	7.07113	0	15.3927	29.8053	26.0214	0	0	0	55.9166	33.4001	45.233	11.761	13.3504
Arran Victory	-1		0	0	0	0	0	0	0	0	0	10.495		14.3072	10.3183	0	0	9.26019	0	0	0	11.7312	0	0	0	0	0	0	0	12.8308	0	0	0	0	5.6741	0	13.2963	11.3877	0
Athlete	-1		4	70.5742	20.2055	4.58265	10.7432	12.3821	0	16.7871	9.04823	14.9505		15.5622	16.0678	8.10267	0	26.0695	20.6597	0	12.4488	17.1079	9.30562	0	17.4727	0	0	16.2506	6.23037	28.1078	17.3152	0	0	0	45.8293	29.4754	37.1526	6.03609	13.5699
Atlantic	-1		8.04762	37.5598	10.7534	8.61975	11.0811	12.1361	1.61812	16.4536	7.51174	14.6535		33.9357	27.4641	8.40463	0	42.0232	18.5764	0	5.32787	12.2607	9.44733	0	18.3567	0	7.74059	7.44004	15.3927	23.7144	18.4825	0	0	13.0305	23.4724	14.5374	30.2266	23.9577	21.1778
Bartina	-1		7.85714	37.3206	10.6849	9.00164	17.2297	12.2591	9.76268	16.6203	7.55442	14.802		4.71888	0	6.29089	0	48.9683	13.4983	0	6.86475	11.8941	7.6051	0	7.85231	0	7.90795	7.48899	0	23.9641	17.5584	0	0	12.8816	23.3269	15.0581	29.7136	11.6988	21.1412
Bintje	-1		0	0	0	0	0	7.50308	0	10.1723	0	9.05941		4.36747	0	2.9693	0	14.3432	17.6649	0	0	12.7088	0	0	9.9844	0	0	0	6.02094	22.1667	0	0	0	0	7.75946	6.32759	20.2223	9.27194	0
Brodie	-1		0	37.3206	10.6849	9.49264	10.6757	6.19106	8.73786	15.6198	0	7.47525		13.6044	18.4805	8.3543	0	11.4746	17.7517	0	7.94057	12.3014	8.64431	0	26.4171	0	7.02929	0	15.445	22.5662	18.3852	0	0	0	47.8661	24.3092	43.1381	11.6988	13.5699
Brooke	-1		8.09524	37.3206	10.6849	9.60175	0	6.72407	8.84574	17.6765	0	8.06931		18.2731	18.5318	8.3543	0	41.3186	7.63889	0	0	19.5519	9.44733	0	10.9204	0	9.37238	9.39794	15.5497	27.7584	18.4825	0	0	12.4348	42.0951	27.2727	53.4844	6.40946	22.7871
Burren	-1		0	0	0	0	10.2027	8.52809	1.56419	11.3396	7.51174	10.297		31.2751	18.5318	8.40463	0	41.3689	5.94618	0	0	19.5927	8.73878	0	16.0686	0	0	7.39109	7.53927	23.0155	18.8716	0	0	0	66.1979	30.4766	28.773	11.9477	8.37601
Buster	-1		0	37.0813	10.6164	9.54719	11.6216	11.9721	10.4099	16.2312	7.29834	14.4554		32.0783	8.8809	9.91444	0	19.6276	31.1198	0	0	12.0978	8.40812	0	18.3047	0	8.07531	11.8453	0	24.7629	33.1712	0	0	11.3179	23.5209	15.6588	30.0128	11.9477	20.7023
Bute	-1		0	36.1244	10.3425	0	0	12.5871	0	12.1734	8.0239	10.8416		25.6024	24.2813	8.3543	0	40.9663	25.4774	0	0	18.4929	8.73878	0	10.9724	0	7.11297	13.8522	0	29.5057	25.1459	0	0	0	48.4481	30.3564	50.1069	11.201	18.2516
Cabaret	-1		0	36.6029	10.4795	3.65521	0	7.09307	12.1899	9.61645	7.3837	15.3465		20.8333	6.77618	0	0	7.75038	11.7188	0	0	16.8228	5.10156	6.37349	11.2845	3.00207	9.53975	14.978	4.86911	23.365	16.5856	0	0	0	29.195	8.77052	32.065	0	14.7769
Camel	-1		0	37.0813	10.6164	0	0	0	0	0	0	0		11.5964	0	0	0	12.3301	30.7726	0	0	12.22	8.5026	0	18.4087	0	0	0	15.445	22.7659	10.9922	0	0	12.6582	41.9011	21.3056	27.8324	18.046	13.7893
Cammeo	-1		0	0	6.84932	14.1298	0	0	6.36462	0	0	0		17.1687	20.7392	0	0	20.6341	0	0	7.37705	11.9756	0	7.52071	26.7811	0	6.90377	3.62212	3.35079	12.0819	14.0078	0	0	3.87193	28.322	15.8991	28.1744	8.71189	0
Cara	-1		0	36.1244	10.3425	8.23786	0	0	9.87055	7.05948	0	0		26.506	14.3737	15.7524	0	40.312	7.46528	0	0	19.389	8.54983	0	10.4524	0	7.32218	0	15.3927	22.4164	18.3366	0	0	0	46.3143	23.1077	36.8106	17.1749	8.33943
Carolus	-1		0	36.1244	10.6164	9.27441	19.8649	6.64207	10.1402	13.7854	0	8.0198		25.8032	7.70021	11.072	0	41.7715	13.4983	0	5.22541	12.2607	9.06944	5.73614	18.8248	0	8.159	9.05531	7.12042	28.1078	18.4339	0	0	11.6158	22.9874	17.4209	46.0026	11.6366	15.4718
Catriona	-1		7.19048	37.0813	10.7534	9.32897	11.2162	12.5871	8.57605	32.5181	7.46906	15.198		30.1707	24.538	19.225	0	29.8943	7.8559	0	0	12.22	8.78602	0	7.85231	0	7.74059	9.64268	15.445	12.7808	11.0895	0	0	0	23.5209	17.0605	37.7939	17.9838	5.52304
Challenger	-1		1.66667	37.5598	10.7534	19.8582	10.2027	13.5711	9.76268	13.4519	15.4076	16.3861		13.755	18.4805	8.3543	0	48.314	13.5851	0	7.88934	19.0631	8.78602	0	23.817	0	7.94979	18.649	7.53927	29.6555	26.2646	0	0	11.3924	56.547	30.6768	37.4947	11.9477	13.0944
Charlotte	-1		0	0	0	9.05619	0	5.94506	0	6.05892	0	0		13.4538	0	7.44841	0	11.4746	14.8003	0	6.04508	11.5275	7.69957	0	10.0884	0	8.07531	0	20.9424	12.6311	9.53307	0	0	0	8.68089	12.6151	43.8221	0	9.36357
Cultra	-1		0	36.3636	10.411	8.94708	0	8.15908	8.62999	17.8988	7.51174	9.85149		17.7209	17.9158	18.8727	0	41.2179	7.63889	0	0	19.0224	8.78602	0	0	0	6.86192	7.48899	15.4974	22.9156	7.53891	0	0	0	55.6741	29.996	23.5571	11.9477	7.71763
Daisy	-1		8.04762	37.0813	10.6164	13.9662	14.3243	12.2181	1.51025	16.5648	7.34102	14.7525		17.9719	20.9446	0	0	49.5219	7.68229	0	0	16.5377	8.1247	0	22.3609	0	14.1423	4.30739	7.3822	28.657	23.249	0	0	12.8816	23.3269	15.3384	53.5271	11.5744	22.8237
Desiree	-1		0	35.8852	10.274	8.29242	10.2027	12.0951	9.70874	16.398	7.51174	14.604		9.03614	18.5318	19.3759	0	16.608	7.50868	0	0	12.0163	0	0	18.6167	0	7.02929	16.6422	7.32984	20.2696	18.2393	0	0	0	23.4724	16.8202	46.4301	11.8233	6.218
DM	-1		0	0	0	0	0	0	0	0	0	0		20.9337	0	9.10921	0	9.96477	0	0	4.81557	11.9756	0	0	0	0	0	0	0	12.681	0	0	0	0	0	4.68562	0	0	14.3014
Edzell Blue	-1		8.14286	40.9091	13.7671	9.54719	0	12.9151	8.84574	25.5142	6.44473	15.5941		32.5301	24.692	8.85757	0	30.2969	12.6736	0	0	0	9.25838	0	18.7207	4.96894	9.24686	9.74058	15.5497	27.8083	12.7432	0	0	12.8071	23.2299	8.57028	53.8692	6.34723	25.0549
Electra	-1		0	0	10.3425	9.60175	13.8514	12.2591	10.5178	23.8466	7.55442	14.802		13.755	19.4045	8.40463	0	48.4147	7.63889	0	0	12.2607	8.64431	0	18.7207	0	8.45188	0	7.43455	12.8308	18.2879	0	0	0	23.4724	15.1782	29.8846	11.6988	0
Estima	-1		0	36.1244	10.3425	15.7119	10.6081	8.07708	1.51025	10.3391	7.34102	9.75248		17.4197	8.77823	8.20332	0	48.2637	5.94618	0	0	18.6558	8.73878	0	10.8164	0	6.69456	4.35634	7.48691	22.1667	18.0447	0	0	0	45.7323	28.6744	44.8482	9.58307	12.2165
Favorite	-1		0	26.7943	7.67123	9.43808	0	6.19106	8.84574	15.453	23.8583	7.47525		4.36747	4.46612	0	0	17.2622	13.3681	0	0	19.4705	8.78602	0	0	0	7.07113	6.41214	20.5759	22.9656	7.73346	0	0	11.2435	49.7575	35.002	23.6853	0	12.9846
Fontane	-1		0	29.4258	34.9315	8.18331	0	10.7011	8.09061	14.5081	4.82288	25.7426		35.6928	15.9651	0	0	27.8309	6.68403	0	4.71311	12.22	0	15.9337	6.08424	0	8.20084	7.83162	5.70681	12.5312	7.10117	0	0	0	21.9205	22.1466	13.2535	0	7.42502
Gemson	-1		8.14286	36.1244	10.3425	9.54719	10.8108	12.2591	10.356	23.3463	7.5971	14.7525		18.0723	7.75154	0	0	42.2748	13.5851	0	0	12.3014	8.97496	0	10.2444	0	8.28452	7.53793	23.5079	24.1138	18.4339	0	0	12.8816	23.4724	14.6976	30.7396	18.295	21.1046
Hermes	-1		7.38095	36.1244	10.3425	9.21986	0	12.0951	8.52211	19.2329	7.08493	14.604		26.3554	18.4805	8.20332	0	30.1459	0	0	0	12.22	9.06944	0	10.8684	0	8.91213	9.2511	14.7644	23.4648	17.607	0	0	11.2435	14.5975	14.4974	53.4844	0	21.1778
13 P 7 A4	-1		8.14286	39.2344	11.2329	15.1118	19.9324	14.5141	10.1942	22.6793	4.39607	17.5248		33.4337	21.1499	4.93206	0	41.5199	21.5278	0	4.8668	16.334	14.0765	6.9471	28.8612	0	13.7657	18.3554	12.4084	25.0125	32.3444	0	0	13.0305	27.4976	22.6672	30.2266	16.3037	25.0914
15 JHL 140 A1	-1		0	36.8421	10.5479	9.60175	6.48649	0	10.2481	5.3363	0	0		34.7892	27.6694	8.30398	0	39.0035	24.6528	0	6.81352	12.22	8.64431	1.59337	10.8684	0	14.7699	5.92266	15.0785	32.8507	27.3346	0	0	11.3924	22.5024	15.1382	51.988	11.6988	15.2524
16 MC 158 A34	-1		8.04762	39.9522	11.4384	9.32897	10.2027	20.5002	8.25243	24.9583	13.1882	35.6436		40.7631	14.5791	14.8465	0	40.3624	20.0955	0	6.55738	12.1792	9.35286	0	18.5127	0	9.66527	5.38424	7.27749	32.0519	12.3054	0	0	12.8071	22.8419	17.461	63.6169	11.761	22.4579
16 MC 165 A4	-1		8.09524	36.8421	15.411	15.8211	22.8378	15.4572	8.30636	16.5092	11.0969	18.6634		35.4418	29.0041	8.40463	0	41.6709	23.4809	0	6.86475	12.2607	7.65234	0	22.5689	9.00621	8.57741	26.9212	0	24.1638	18.0447	0	0	12.8071	23.5209	15.3785	30.0556	18.2327	20.9583
16 MC 194 A3	-1		8.42857	40.9091	12.0548	8.56519	11.5541	15.3342	1.40237	16.8427	6.44473	18.5149		27.761	15.9651	34.3231	0	49.9245	14.7135	0	7.83811	19.5519	21.4454	6.43722	22.7249	0	9.20502	6.31424	20.6806	29.8552	25.9241	0	0	12.8816	62.3181	31.4377	15.9897	0	20.7023
16 MC 195 A2	-1		0	36.1244	15.8904	9.54719	6.28378	0	10.2481	0	0	0		28.2129	14.4764	6.39155	0	11.6256	18.4462	0	0	19.5519	13.8403	0	18.8768	0	8.45188	4.16055	15.4974	27.9081	20.2335	0	0	11.2435	48.2541	27.6332	45.9598	9.39639	20.9949
16 MC 204 A3	-1		7.19048	37.5598	10.7534	14.1844	10.2027	12.4231	8.68393	16.8427	6.44473	15		26.004	8.93224	0	0	40.3624	17.8385	0	7.1209	19.0224	9.44733	1.08349	17.9407	0	12.5523	14.6353	12.4084	24.7129	20.1362	0	0	13.0305	45.1018	30.7169	28.5592	18.295	20.8851
Alverstone Russet	-1		7.95238	37.0813	10.6164	12.9842	10.2027	18.6142	0	8.44914	6.44473	7.52475		35.743	16.5298	0	0	19.7786	32.4653	35.0394	6.7623	12.1792	7.41615	0	17.8887	0	7.69874	0	0	41.8872	11.0409	0	0	12.8816	32.3472	14.2571	21.0346	30.5538	21.1046
Arsenal	-1		0	0	0	8.56519	10.2027	8.36408	9.97843	11.3396	7.12761	10.099		33.2831	27.5667	7.85103	0	11.2229	19.6181	0	0	0	7.51063	19.2479	10.9724	0	7.74059	7.39109	7.43455	20.0699	10.6518	0	0	0	22.3084	14.0168	51.5177	11.5744	6.18142
Elland	-1		4.38095	36.3636	10.6849	9.32897	20.473	12.5461	10.0863	17.0094	11.5237	21.4356		35.3414	26.1807	33.1656	0	10.8707	23.4375	0	6.14754	11.5275	9.06944	0	18.5127	0	12.8033	14.2438	0	28.0579	18.142	0	0	11.3179	29.4374	22.3468	33.6469	11.8855	15.4718
Ivetta	-1		0	0	0	0	11.0811	9.7581	0	13.2296	8.53606	11.7822		30.7731	18.4292	12.6824	0	42.2245	5.90278	0	5.32787	19.4297	8.78602	5.73614	10.7644	0	7.11297	8.85952	7.48691	29.7554	28.3074	0	0	0	55.4316	30.1562	48.7388	0	18.2516
Lorimer	-1		7.19048	36.6029	10.4795	9.38352	0	5.08405	8.7918	6.89272	5.29236	6.13861		33.9357	16.6838	7.5994	0	40.916	17.8385	0	0	19.2668	9.40009	7.07457	7.85231	0	8.70293	10.6216	28.0105	32.4014	19.893	0	0	12.9561	35.451	20.2243	54.1684	0	22.019
Panther	-1		0	0	10.4795	8.29242	10.2027	6.23206	8.19849	8.44914	0	7.52475		29.9699	27.0534	8.30398	0	11.2733	20.1389	0	0	12.3014	7.46339	0	18.4607	0	7.07113	16.4464	14.9215	20.4693	18.4825	0	0	0	27.7886	17.0204	46.3873	11.6988	5.99854
Strachan	-1		8.52381	40.4306	12.3973	9.27441	0	0	10.0863	0	4.56679	0		39.3072	24.076	8.05234	0	40.5133	18.4028	0	7.1209	18.8595	14.2655	0	10.8684	0	9.12134	0	14.7644	34.1987	20.0389	0	0	12.8816	40.3977	25.1101	58.1445	9.58307	22.1287
Toronto	-1		0	37.0813	10.6164	8.34697	0	13.4071	8.25243	18.1768	7.46906	16.1881		16.9679	18.5832	27.2773	0	20.8858	22.2222	19.8163	13.5758	19.389	8.73878	7.39324	18.7207	0	7.57322	20.558	0	29.9051	18.7257	0	0	12.2859	41.4161	24.4694	28.431	11.761	13.0944
Inca Bella	-1		0	0	0	9.11075	14.527	12.0951	9.92449	16.398	7.25566	14.604		5.52209	0	0	0	8.45496	7.42188	0	7.73566	8.43177	0	0	7.85231	0	7.02929	0	0	21.9171	16.0992	0	0	0	14.7915	14.978	29.5425	0	13.387
Jelly	-1		0	35.1675	10.0685	8.40153	0	13.1201	9.76268	14.6192	7.21297	13.0198		37.1988	24.2813	15.8027	0	19.9295	32.8559	0	7.88934	12.2607	7.98299	0	15.9126	0	7.69874	0	7.27749	22.4663	17.8502	0	0	11.6158	22.9874	10.1322	52.3728	0	20.812
Kennebec	-1		0	0	0	12.6023	0	13.5711	0	18.3991	0	16.3861		14.9096	0	0	0	10.7197	0	0	0	11.6904	0	0	0	0	0	0	0	22.8657	8.94942	0	0	0	21.3385	0	13.2963	0	0
King Edward	-1		5.47619	0	0	7.41953	17.2297	18.7782	7.33549	7.55976	10.414	46.2871		19.2269	0	2.86865	0	16.8093	5.85938	0	0	12.22	0	0	9.62038	0	7.74059	0	4.03141	22.3665	25.0973	0	0	0	6.01358	6.72807	13.2535	0	7.53475
Lady Amarilla	-1		8.04762	37.0813	10.6849	8.72886	0	12.1771	0	16.5092	7.34102	27.8218		31.5763	18.3265	8.40463	0	42.5767	30.9896	0	0	12.2607	8.07747	0	18.8768	0	9.49791	0	15.3403	24.4134	18.2393	0	0	12.9561	22.8904	15.2583	57.8452	18.1083	22.5311
Lady Anna	-1		7.42857	37.5598	10.7534	8.61975	10.2027	6.19106	8.09061	8.39355	0	7.47525		26.9076	18.3265	8.40463	0	44.3382	7.37847	0	0	11.3238	7.51063	0	0	0	7.36402	0	0	29.2062	10.6031	0	0	12.8816	22.4054	16.4998	42.5823	11.5744	23.7747
Lady Clair	-1		0	59.8086	17.1233	0	3.64865	0	0	0	0	0		32.1285	0	12.5818	0	0	22.526	0	0	12.0163	6.47142	0	5.0442	0	0	8.51689	13.0366	28.2576	6.17704	0	0	0	34.5296	14.0569	14.8354	7.21842	22.2019
Lady Rosetta	-1		0	35.1675	10.0685	9.32897	0	12.0951	8.3603	16.398	7.46906	14.604		29.3675	18.8398	0	0	19.8792	13.6285	0	0	19.5927	8.78602	0	10.9204	0	8.41004	0	7.53927	24.8128	22.5195	0	13.54	11.5413	48.6421	34.4013	32.6635	11.8233	8.33943
La Strada	-1		0	0	0	8.51064	14.2568	12.1361	8.14455	16.4536	7.55442	14.6535		30.6225	18.5832	8.20332	0	45.5964	7.63889	0	0	19.4705	8.73878	0	10.6604	0	8.32636	5.48213	0	22.6161	18.5311	0	0	0	55.3831	30.3164	10.6456	0	8.15655
Lionheart	-1		0	39.2344	11.2329	9.00164	11.0811	10.0041	9.6548	21.1784	8.66411	12.0792		31.8775	24.0246	17.4132	0	11.4746	18.4028	0	7.73566	18.4521	8.40812	0	10.9204	0	8.03347	0	7.53927	29.9051	19.7957	0	0	0	22.7449	18.1017	61.7358	11.8233	19.5684
Manitou	-1		0	36.1244	10.3425	0	11.0135	12.9561	0	11.5064	8.06658	10.2475		34.5382	8.47023	0	0	38.2989	26.3455	0	0	12.1792	0	0	10.8164	0	6.40167	0	7.53927	20.3694	14.7374	0	0	11.2435	14.8885	16.0593	35.7845	11.0765	5.37674
Marfona	-1		8.80952	35.4067	10.137	14.73	10.2027	12.2181	10.2481	23.5131	7.12761	14.7525		27.259	10.0103	7.70005	0	45.6467	7.68229	0	0	12.3014	8.92773	5.86361	7.85231	0	8.28452	4.50318	7.53927	24.1138	10.5058	0	0	11.3924	15.1794	14.8979	53.3989	0	21.9824
Maris Bard	-1		0	36.8421	10.5479	9.00164	11.3514	12.5051	8.52211	25.5698	7.51174	15.099		17.8213	0	10.921	0	41.8218	15.9288	0	0	11.8534	8.59707	0	24.649	0	7.11297	17.0827	7.3822	12.6311	18.0934	0	0	0	23.4724	16.9804	29.628	18.046	6.54718
Maris Piper	-1		8.04762	37.0813	10.6164	9.49264	0	6.31406	10.2481	15.5086	0	7.62376		37.5502	18.5318	18.772	0	41.0669	19.3142	0	0	8.51324	16.1077	0	25.273	0	9.45607	0	15.6021	27.9581	10.7977	0	0	12.7327	9.35984	7.44894	55.28	6.34723	22.5311
Markies	-1		0	36.6029	10.4795	0	6.68919	10.9471	1.40237	8.50472	0	7.57426		33.2329	18.5832	8.40463	0	41.2179	22.9601	0	0	12.3014	7.32168	0	18.8248	0	6.90377	8.90847	7.48691	20.5192	11.1381	0	0	12.8071	23.8603	14.137	50.7482	11.761	6.18142
Mayan Rose	-1		0	0	0	8.83797	11.1486	6.56007	8.3603	8.89383	0	7.92079		20.3313	15.9138	25.7675	0	10.3171	22.1354	0	0	0	8.17194	0	10.9724	0	8.07531	8.41899	7.27749	28.0579	10.749	0	0	0	8.6324	10.012	45.6178	0	16.0205
Melody	-1		0	0	0	0	0	4.96105	13.4304	27.4041	5.16432	5.9901		22.6908	8.62423	5.48566	0	18.3694	0	0	0	21.833	0	0	5.66823	0	0	0	0	21.967	16.2938	0	0	21.9657	16.0524	4.60553	13.3818	8.9608	10.0219
Nadine	-1		8.14286	37.0813	10.6164	8.51064	11.2162	12.8741	1.40237	17.4541	7.93854	24.4059		27.6606	23.8706	25.1132	0	41.0669	5.94618	0	7.88934	23.1365	7.51063	0	7.07228	0	7.6569	7.53793	0	29.7054	16.2451	0	0	12.8816	23.2784	17.0204	44.4207	11.6988	27.2129
Nectar	-1		0	0	10.3425	17.8396	10.473	16.1952	9.70874	16.398	7.3837	14.604		27.3092	18.5832	8.3543	0	47.2068	6.55382	0	0	19.389	8.69154	0	18.8768	0	8.45188	3.76897	7.53927	27.8582	25.8268	0	0	0	55.8196	30.2363	39.333	11.6988	17.8859
Orchestra	-1		0	37.5598	15.7534	8.29242	0	13.4071	8.19849	18.1768	7.51174	20.4455		32.0281	22.9466	13.3367	0	42.1238	13.4983	0	7.88934	20.2851	8.69154	0	18.8248	0	7.53138	0	7.53927	30.005	26.07	0	0	11.3179	60.7662	30.7169	28.5592	11.761	13.3504
Osprey	-1		7.80952	35.4067	10.137	9.32897	10.1351	17.9992	10.0324	16.8983	7.89586	21.7327		4.71888	17.1458	0	0	23.5531	33.2899	0	0	19.5519	9.44733	0	27.0411	0	8.95397	7.53793	0	22.9156	25.9241	0	0	0	56.3046	30.5567	38.4352	11.8855	13.5333
Performer	-1		8.09524	37.3206	10.6849	8.51064	11.2162	12.1771	0	16.5092	7.5971	14.703		35.492	24.1786	8.30398	0	41.3689	18.316	0	0	19.5927	9.21115	0	18.2527	0	7.74059	7.58688	0	24.2137	25.9728	0	0	12.8816	48.2056	33.6804	30.0983	11.9477	20.9949
Picasso	-1		0	0	0	0	0	10.2091	13.4844	13.841	0	12.3267		12.6506	8.21355	0	0	17.5138	0	0	0	12.22	8.5026	0	0	0	0	0	0	29.0564	10.3599	0	0	0	30.3589	8.00961	23.044	0	0
Pink Fur Apple	-1		2.38095	0	0	2.72777	14.527	10.0861	2.69687	14.5636	0	12.1782		15.3112	8.11088	2.91897	0	35.1787	0	0	5.7377	12.2607	0	0	0	2.58799	2.09205	3.42633	6.49215	15.8762	8.17121	0	0	0	26.5761	16.9003	28.2172	7.46733	2.41405
Premiere	-1		8.04762	40.9091	12.8082	9.21986	10.2703	12.1771	10.0863	16.2868	7.55442	14.703		26.4056	24.1786	8.30398	0	47.4082	18.3594	0	0	19.5519	9.35286	0	18.8248	0	9.45607	0	7.48691	27.9581	25.9241	0	0	12.8816	55.4801	30.1161	53.8692	6.34723	22.5311
Purple Majesty	-1		7.19048	35.1675	10.0685	9.60175	13.1081	12.2591	10.4639	32.1845	7.42638	14.802		18.3233	18.5318	14.3936	0	49.4212	15.8854	0	7.88934	12.2607	8.78602	0	28.6531	0	7.53138	9.69163	15.5497	20.2197	18.4825	0	0	0	23.3269	16.9804	40.1026	6.40946	13.1675
Ranger Russet	-1		0	0	0	0	0	0	0	0	0	0		16.4157	10.2156	0	0	0	0	0	0	12.0163	7.0855	0	0	0	0	0	0	23.1153	10.7977	0	0	0	11.6392	7.36884	22.189	0	0
Riviera	-1		0	37.0813	10.6164	8.78342	14.5946	12.2591	8.14455	16.6203	7.51174	14.802		23.494	18.5832	13.84	0	48.0121	7.59549	0	0	12.3014	0	0	18.2007	0	11.5063	15.6632	5.49738	18.8218	20.6712	0	0	0	22.9389	22.507	13.2963	11.761	0
Rock	-1		0	37.0813	10.6164	8.78342	10	7.46207	8.30636	8.78266	0	9.0099		26.2048	18.4805	8.40463	0	39.1545	7.29167	0	13.8832	11.3238	7.13274	0	24.337	0	6.7364	8.46794	7.22513	21.8672	16.5856	0	0	0	14.646	16.1394	34.4164	11.6366	13.3138
Rooster	-1		0	36.6029	10.4795	8.34697	10.2027	8.36408	9.6548	11.3396	6.44473	10.099		20.1807	8.67556	10.468	0	19.0237	27.1701	0	7.73566	12.1792	7.13274	0	10.6084	0	6.31799	7.39109	6.75393	20.9685	17.4611	0	0	0	23.2784	14.0168	44.6772	17.2993	17.5567
Royal	-1		0	36.8421	10.5479	9.27441	0	0	10.1402	0	0	0		26.3554	24.0246	8.3543	0	48.8173	25.9115	16.0105	0	19.5927	8.73878	0	10.7644	0	8.24268	0	13.4555	27.8582	20.2335	0	0	11.2435	50.194	29.0348	46.3873	9.45862	21.9459
Rudolph	-1		8.14286	37.3206	10.6849	8.45608	11.2162	12.1771	0	16.5092	7.5971	14.703		22.3394	16.6324	11.0216	0	28.2335	20.3125	0	7.17213	12.1792	9.44733	0.764818	18.3567	0	7.61506	0	29.4764	24.4134	10.9436	0	0	12.9561	23.4239	14.5374	21.1201	18.1705	21.1046
Russet Burbank	-1		0	0	0	0	0	0	0	0	0	0		14.9598	0	0	0	0	0	0	0	12.0163	0	0	0	0	0	0	0	23.1653	0	0	0	0	0	0	22.702	0	0
Safari	-1		0	36.1244	10.3425	9.1653	5.81081	3.52604	9.60086	9.94997	3.67051	4.25743		26.0542	23.5113	8.25365	0	39.8591	25.0434	0	0	18.9409	8.54983	0	10.5044	0	7.94979	0	7.53927	24.8627	19.4553	0	0	11.2435	47.4297	29.195	44.6772	9.39639	20.5925
Sagitta	-1		7.90476	37.3206	10.6849	9.43808	0	6.60107	8.73786	17.5653	0	7.9703		26.4558	24.1273	8.30398	0	41.7715	26.3021	0	0	8.51324	9.40009	0	14.3526	0	8.20084	9.59373	15.5497	24.1138	9.38716	0	0	12.9561	9.79631	0	38.0077	6.34723	21.1412
Sangre	-1		7.47619	37.799	10.8219	8.23786	17.973	12.1361	1.61812	21.9566	7.34102	14.6535		18.1727	18.3265	8.30398	0	42.3754	13.5417	0	0	19.5112	9.40009	0	18.3567	0	7.19665	7.48899	0	26.5602	18.5798	0	0	12.8816	52.5703	27.3128	36.041	11.9477	20.8486
Saphire	-1		0	37.0813	10.6164	9.60175	11.3514	21.5662	10.4639	25.6253	7.5971	20.198		26.7068	27.7207	15.1485	0	41.3689	5.94618	0	0	0	8.69154	0	25.741	0	8.41004	17.2785	15.4974	12.681	16.537	0	0	0	30.8438	14.4974	40.1026	18.1083	6.51061
Sarpo Mira	-1		0	0	0	0	0	8.36408	0	11.3396	0	10.099		10.4418	0	0	0	0	0	0	0	12.1385	0	0	0	0	0	0	0	12.6311	0	0	0	0	9.9418	0	21.1629	0	7.68105
Saturna	-1		0	30.8612	8.83562	9.49264	0	10.0861	10.356	17.6765	0	8.06931		26.3052	24.1273	8.3543	0	30.1963	12.066	0	0	19.3075	8.78602	0	18.6167	0	7.94979	15.4185	23.3508	28.008	18.1907	0	0	11.2435	41.9011	26.8322	49.2518	0	16.4228
Saxon	-1		7.19048	36.6029	10.4795	9.1653	0	6.19106	8.14455	8.39355	0	7.47525		26.255	23.9733	8.05234	0	40.614	19.8785	0	0	18.6558	8.69154	0	18.6167	0	8.82845	0	7.53927	29.1563	18.4825	0	0	12.7327	48.1571	23.9487	45.9171	11.3255	22.2385
Seresta	-1		0	36.6029	10.4795	0	11.5541	12.2181	0	16.5648	10.4567	14.7525		13.0522	18.2752	8.40463	0	19.1746	5.94618	0	7.88934	19.5519	8.73878	0	17.6287	0	0	0	7.8534	29.7554	19.6012	0	0	0	66.9253	30.5967	21.2912	11.3255	14.5208
Shelford	-1		4.85714	37.799	10.8219	9.60175	11.1486	12.6691	10.302	25.6809	7.46906	15.297		27.3092	18.5832	14.6452	0	35.1787	0	0	8.55533	19.4297	8.73878	0	18.8248	0	8.3682	15.908	15.445	22.8657	18.5798	0	0	0	59.5053	33.6404	35.7845	6.40946	9.32699
Shepody	-1		0	40.6699	12.4658	8.83797	10.2027	6.64207	8.73786	21.3452	0	8.0198		34.8896	29.4661	8.25365	0	40.2114	19.3142	0	0	30.3055	8.73878	0	18.2007	0	6.35983	21.7817	41.623	23.0654	25.7296	0	0	0	56.1106	30.9972	33.4758	27.4424	15.2524
Spunta	-1		0	0	0	0	0	0	0	0	0	0		10.5924	0	0	0	20.1812	12.2396	0	0	12.0978	0	0	0	0	0	0	0	21.8173	0	0	0	0	25.8487	0	22.189	0	0
Stirling	-1		7.57143	0	0	12.9296	23.7838	18.2042	8.3603	23.6242	8.87751	24.2574		14.8092	14.7331	30.3473	0	15.7021	10.4167	28.3465	0	13.279	5.05432	5.35373	14.8206	0	8.28452	15.3206	7.12042	32.3515	14.7374	0	0	0	8.6324	12.495	35.186	0	12.7652
Sunita	-1		8.42857	36.8421	10.5479	9.05619	14.5946	20.0492	9.87055	26.2368	9.26163	16.7327		8.98594	18.2752	10.8707	0	46.6532	0	0	7.83811	12.3014	7.13274	0	10.4524	7.81573	9.70711	0	8.01047	29.8053	26.2646	0	0	11.5413	30.9408	17.1005	28.5592	11.3877	13.2041
Sylvana	-1		0	27.2727	7.80822	8.34697	0	16.7692	9.76268	16.9539	6.44473	15.099		27.5602	18.5832	8.3543	0	41.0669	5.90278	0	0	19.5112	8.73878	1.52964	18.6687	0	7.6569	0	15.3927	27.9081	18.4825	0	0	11.6158	37.8274	31.1574	45.6605	0	18.3614
Taurus	-1		0	0	0	14.0753	0	4.05904	0	5.50306	4.22535	4.90099		0	7.18686	0	0	0	9.375	0	6.25	12.1792	0	0	10.4524	0	0	7.53793	0	26.5102	5.59339	0	0	0	18.8167	0	21.9324	0	0
Toluca	-1		10.4286	0	0	0	0	0	9.70874	0	0	0		9.28715	8.21355	0	0	8.00201	8.63715	0	0	12.0163	0	0	0	0	0	0	0	12.4314	0	0	36.8679	0	18.9622	0	14.7071	0	6.69349
Umatilla Russet	-1		0	37.3206	10.6849	0	10.8108	12.1771	1.61812	16.3424	7.42638	14.703		18.2731	18.4805	8.3543	0	42.0232	13.5417	0	0	19.5927	8.73878	0	22.6729	0	0	7.63583	0	23.1153	26.07	0	0	0	61.4452	34.8018	22.531	21.2819	8.2297
Vales Sovereign	-1		0	0	0	9.43808	0	10.4961	8.73786	14.8972	11.3103	7.52475		27.5602	29.0041	26.9753	0	30.0453	0	0	0	19.5112	8.78602	0	22.1009	0	7.86611	4.2095	23.1937	23.315	18.1907	0	0	0	48.5936	33.36	37.9222	18.046	9.32699
Valor	-1		8.14286	36.3636	10.6849	13.9116	0	6.27306	8.89968	15.6754	0	7.57426		24.5984	18.5832	8.40463	0	46.8042	7.68229	0	3.17623	24.5621	9.40009	0	18.7728	0	15.7741	4.50318	15.6021	27.8083	18.6284	0	0	12.9561	41.9981	33.7205	55.1945	0	22.8237
Violetta	-1		4.19048	22.2488	7.12329	6.76487	5.94595	0	6.68824	0	3.75587	0		9.83936	12.3717	0	0	10.77	3.55903	15.0919	0	11.8941	0	0	0	0	5.18828	7.63583	0	12.4813	21.4981	0	0	9.08414	17.0708	8.28995	17.4006	7.4051	14.5208
Vivaldi	-1		0	27.0335	8.15068	14.4026	5.67568	14.0631	8.57605	25.7921	7.72514	16.9802		20.9337	18.5318	8.40463	0	30.2969	0	0	5.63525	25.7026	8.97496	0	0	0	7.02929	9.59373	23.5079	29.7054	15.1751	0	0	0	51.2124	27.7533	30.2266	0	8.33943
VR808	-1		7.2381	36.3636	10.411	8.40153	0	6.19106	0	8.39355	0	7.47525		20.2811	8.98357	0	0	11.6256	18.533	0	0	19.1039	9.16391	0	22.5689	0	6.86192	0	0	24.2137	18.2879	0	0	12.7327	50.582	29.0348	27.0201	11.6366	22.6042
Wilja	-1		8.04762	39.9522	11.4384	18.4397	14.527	12.0131	10.1402	16.0089	10.8408	14.4554		31.9779	8.8809	2.9693	0	41.6205	22.309	0	0	22.8921	14.6906	0	18.4607	0	9.41423	0	7.43455	27.8582	25.8755	0	0	12.8816	53.2493	31.9183	53.4844	6.34723	21.8361
Winston	-1		0	34.9282	10	0	11.6216	8.73309	0	11.8399	7.8105	10.5446		25.4518	9.54825	21.4897	0	27.4283	13.3681	0	7.73566	11.7312	7.13274	0	10.7124	0	6.31799	7.39109	6.80628	21.4179	18.9689	0	0	0	22.9389	16.9804	46.0453	11.8855	18.3248
Yukon Gold	-1		7.47619	0	0	8.23786	10.6757	8.40508	0	11.3952	7.55442	10.1485		18.1727	8.98357	8.25365	0	41.2682	5.68576	0	0	18.167	9.30562	0	10.0884	0	7.36402	7.39109	7.90576	23.6146	24.7568	0	0	0	46.8477	23.7485	28.944	11.1388	20.8486
