## Supplementary Table 7 for "SMRT-AgRenSeq-d in potato (Solanum tuberosum) identifies candidates for the nematode resistance Gpa5"

### Sheet: R1_drenseq_F1_table
Chromosome			chr05	chr05	chr05	chr05	chr05	chr05		chr05	chr05	chr05	chr05	chr05	chr05	chr05
			R1
Varieties	phenotype		tig00000086_nlr_1	tig00000086_nlr_2	tig00000086_nlr_3	tig00000465_nlr_1	tig00004617_nlr_1	tig00000683_nlr_1		tig00000539_nlr_1	tig00001035_nlr_1	tig00000544_nlr_1	tig00005104_nlr_1	tig00000639_nlr_1	tig00005105_nlr_1	tig00001274_nlr_1
Association score			34	34	34	34	34	33		34	32	23	22	23	22	32
F1			1	1	1	1	1	1		0.953846	0.955224	0.8	0.8	0.786885	0.779661	0.703704
Innovator	1		100	100	100	100	100	100		100	100	100	100	100	100	100
Amora	1		100	100	100	100	100	100		100	100	100	100	100	100	99.1441
Camel	1		100	100	100	100	100	100		100	100	100	100	100	100	100
16 MC 165 A4	1		100	100	100	100	100	100		100	100	100	100	100	100	94.6505
16 MC 175 A11	1		100	100	100	100	100	100		100	100	100	100	100	100	100
16 MC 204 A3	1		100	100	100	100	100	100		100	100	100	100	100	100	100
Alverstone Russet	1		100	100	100	100	100	100		100	100	100	100	100	100	90.8702
Panther	1		100	100	100	100	100	100		100	100	100	100	100	100	100
Maris Peer	1		100	100	100	100	100	100		100	100	100	100	100	100	100
Performer	1		100	100	100	100	100	100		100	100	100	100	100	100	100
Pentland Dell	1		100	100	100	100	100	100		99.8265	100	100	100	99.7506	100	100
Brooke	1		100	100	100	100	100	100		99.6877	100	100	100	99.9252	100	96.0057
Saturna	1		100	100	100	100	100	100		99.8959	100	99.9723	99.9723	99.6259	99.9516	98.1455
Atlantic	1		100	100	100	100	100	100		99.8959	100	99.9446	99.9446	99.8753	99.9033	99.2867
Lady Amarilla	1		100	100	100	100	100	100		99.8959	100	99.9446	99.9446	99.9501	99.9033	95.3638
Rudolph	1		100	100	100	100	100	100		99.8959	100	99.9446	99.9446	99.9501	99.9033	99.786
Hermes	1		100	100	100	100	100	100		99.4101	100	99.8891	99.8891	98.5287	99.7582	81.0984
VR808	1		100	100	100	100	100	100		99.5489	100	99.7228	99.7228	99.7756	99.5164	97.5749
Lorimer	1		100	100	100	100	100	100		99.7571	100	99.695	99.695	99.8504	99.4681	96.0057
Rooster	1		98.3043	100	100	100	100	100		99.5142	100	99.695	99.695	99.0773	98.646	100
Spunta	1		100	100	100	100	100	100		96.2526	100	99.6673	99.6673	98.2294	99.4197	80.5991
Fontane	1		100	100	100	100	100	100		96.322	100	99.2792	99.2792	99.5262	98.7427	99.2154
Charlotte	1		100	100	100	100	100	100		93.9278	100	99.1406	99.1406	99.8504	98.501	100
Kennebec	1		100	100	100	100	100	100		99.8612	100	95.3424	95.3424	99.3766	91.6828	91.4408
Vales Sovereign	1		100	100	100	100	100	100		99.9653	100	76.9615	76.9615	23.7406	63.2495	92.796
Gemson	1		100	100	100	100	100	100		99.8959	100	69.8642	69.8642	20.0998	50.7253	100
Brodie	1		100	100	100	100	100	100		99.8612	100	69.0047	69.0047	19.6509	51.3056	94.5078
Cultra	1		100	100	100	100	100	99.7992		99.8612	100	68.9493	68.9493	19.7257	48.3075	94.6505
Cara	1		100	100	100	100	100	100		99.4101	100	67.2581	67.2581	14.7631	50.4352	91.5121
Shepody	1		100	100	100	100	100	100		99.6183	100	66.7868	66.7868	6.30923	48.3075	94.5792
Picasso	1		100	100	100	100	100	100		99.306	100	38.1758	38.1758	10.9227	29.207	99.1441
Toronto	1		100	100	100	100	100	100		100	99.2003	68.8384	68.8384	19.1022	53.4333	99.2867
Mozart	1		99.913	100	100	100	100	98.0924		99.5836	94.7221	97.8375	97.8375	95.6858	87.8143	69.3295
Mayan Rose	1		100	100	100	100	100	100		99.8265	12.9948	69.0324	69.0324	18.8778	49.5648	11.6262
Daisy	-1		45.2609	36.1434	24.2508	36.0383	36.1434	33.2329		23.0743	99.8401	100	100	100	100	100
Jelly	-1		41.6087	22.4129	22.4527	22.379	22.4129	55.7229		19.2575	13.3946	100	100	100	100	11.9829
King Edward	-1		85	82.1807	57.4458	82.2581	82.1807	94.6787		58.4316	0	45.9662	45.9662	18.2294	38.2495	0
Manitou	-1		28.6522	8.73296	12.5864	8.71976	8.73296	34.6386		11.9709	6.91723	93.2077	93.2077	97.7307	88.4913	0
Saxon	-1		48.8696	28.9248	42.0009	28.881	28.9248	26.4056		9.12561	37.1851	84.2528	84.2528	26.409	76.3056	27.5321
13 P 7 A4	-1		32.9565	17.0116	13.0475	16.9859	17.0116	45.8835		18.7717	32.0672	71.2226	71.2226	23.0424	51.3056	12.3395
Valor	-1		43.0435	29.7325	27.3398	29.6875	29.7325	69.3775		29.4934	31.7073	63.0995	63.0995	23.7905	47.1954	12.1255
Electra	-1		42.0435	33.8213	23.1443	33.7198	33.8213	48.494		38.4802	31.2675	62.0737	62.0737	19.7756	46.6634	12.1255
10 Z 41 A1	-1		44.5217	26.0475	26.6482	26.1089	26.0475	22.1888		7.66829	30.4678	69.5037	69.5037	28.9526	49.323	26.1056
Inca Bella	-1		40.5652	14.6391	0	14.6169	14.6391	17.9719		6.21096	27.2691	36.5955	36.5955	6.33416	29.352	0
Athlete	-1		32.4348	20.949	23.8359	20.9173	20.949	56.0241		22.2068	26.9492	53.5071	53.5071	9.85037	33.4139	15.9058
16 MC 158 A34	-1		32.7391	9.18728	20.1475	9.17339	9.18728	43.2731		14.9549	26.4294	68.5334	68.5334	11.3466	58.9942	11.6262
Sylvana	-1		44.8696	21.9586	22.4066	21.9254	21.9586	51.9076		24.4622	26.1895	60.3271	60.3271	6.30923	44.971	12.1969
Edzell Blue	-1		48.7391	28.9753	32.7801	28.9315	28.9753	56.1245		19.6044	25.7097	63.155	63.155	20.4489	47.6306	12.1255
Catriona	-1		41.913	8.98536	26.6943	8.97177	8.98536	41.9679		14.5385	25.5898	69.8087	69.8087	19.8753	51.3056	12.2682
Seresta	-1		44.4348	22.4129	34.3937	22.379	22.4129	50.3012		17.3838	24.91	70.779	70.779	19.1022	51.3056	11.9116
Shelford	-1		41.2609	22.4129	22.4066	22.379	22.4129	58.9357		20.3678	24.91	70.0305	70.0305	15.611	50.9671	14.2653
Nectar	-1		41.2174	34.3261	13.7852	34.2238	34.3261	45.2811		36.9188	24.3103	39.0352	39.0352	6.33416	33.1721	12.2682
Eurostar	-1		45.0435	22.0091	22.8677	21.9758	22.0091	53.012		18.8411	24.1903	63.4045	63.4045	6.25935	45.1161	11.4123
Saphire	-1		42.6087	22.3624	25.4956	22.3286	22.3624	48.5944		17.0368	23.6705	68.7275	68.7275	19.1022	47.4371	12.2682
16 MC 194 A3	-1		38.5652	21.8072	18.0267	21.7742	21.8072	44.4779		15.3713	22.6309	65.2897	65.2897	11.4464	53.7234	12.1255
Arizona	-1		43	14.6896	0	14.6673	14.6896	43.6747		15.0937	22.2311	62.9055	62.9055	19.9252	47.9691	19.2582
Melody	-1		22.1739	22.1605	12.4481	22.127	22.1605	31.1245		23.0743	21.5114	56.6676	56.6676	18.3292	46.1799	13.2668
Royal	-1		42.8696	22.2615	31.5353	22.2278	22.2615	44.8795		15.5448	21.2315	66.7314	66.7314	23.8155	47.4371	11.9829
Safari	-1		41.7391	14.6391	22.13	14.6169	14.6391	46.7871		16.1693	20.7917	66.3155	66.3155	19.2519	46.9536	11.9829
King Russet	-1		45.1739	22.11	19.7326	22.0766	22.11	22.6908		7.84178	20.3119	71.1395	71.1395	21.6209	51.354	12.1969
Buster	-1		34.6522	8.93488	40.3873	8.92137	8.93488	50.2008		17.3491	20.1919	70.3355	70.3355	20.1746	51.4023	0
Elland	-1		37.6522	22.5644	37.4366	22.5302	22.5644	49.5984		20.923	19.952	68.2839	68.2839	19.8254	53.7718	0
Annabelle	-1		36.7826	34.3766	12.7248	34.2742	34.3766	46.1847		27.5156	19.4722	61.7133	61.7133	6.30923	47.0986	12.1255
Agria	-1		44.4348	22.5644	22.4066	22.5302	22.5644	68.1727		28.4872	19.3922	65.2065	65.2065	11.4713	53.3849	12.2682
Markies	-1		41.6957	22.4634	19.3638	22.4294	22.4634	47.1888		16.6898	19.3523	65.2065	65.2065	11.5461	53.1431	12.3395
Violetta	-1		35.2174	14.5381	7.00784	14.4657	14.5381	20.8835		7.21721	19.2723	25.4228	25.4228	13.7157	18.472	0
15 JHL 140 A1	-1		45.3913	24.0787	0	24.0423	24.0787	43.3735		14.9896	19.1923	61.5747	61.5747	29.1521	60.3965	11.7689
Challenger	-1		41.6087	21.9586	29.7372	21.9254	21.9586	55.5221		19.1881	19.1124	62.4896	62.4896	20.0998	46.6151	11.5549
Strachan	-1		37.1304	14.5381	12.3098	14.5161	14.5381	33.0321		11.4157	18.9924	65.4561	65.4561	19.6509	46.9536	12.1255
Burren	-1		42.9565	22.5644	13.9235	22.5302	22.5644	44.1767		15.2672	18.9524	70.4464	70.4464	20.0499	51.0638	12.2682
Bartina	-1		41.6087	21.1509	15.4449	21.0685	21.1509	56.7269		22.7967	18.9524	68.4225	68.4225	24.8628	48.1625	12.1255
Desiree	-1		31.087	20.8481	27.432	20.7661	20.8481	43.9759		33.8307	18.6725	68.3948	68.3948	19.6259	51.0638	0
16 MC 195 A2	-1		44.3043	16.1535	19.917	16.129	16.1535	44.5783		15.406	18.4726	55.919	55.919	20.4489	48.7427	0
Kelly	-1		42.6087	14.6896	6.96173	14.6673	14.6896	20.3815		7.04372	18.3127	67.3413	67.3413	20	49.3714	12.1969
Yukon Gold	-1		42.3913	21.9081	15.491	21.875	21.9081	17.3695		6.00278	18.2327	65.6501	65.6501	10.3242	46.325	10.7703
Carolus	-1		44.2174	22.2615	22.7294	22.2278	22.2615	59.2369		20.4719	18.1927	64.5689	64.5689	7.35661	51.9826	12.1969
Arsenal	-1		41.1304	16.2544	35.3158	16.2298	16.2544	50.502		17.4532	18.0328	56.8894	56.8894	33.4663	45.0677	11.5549
Lionheart	-1		41.7826	14.6896	22.13	14.6673	14.6896	59.0361		20.4025	17.7129	47.0751	47.0751	12.6185	39.3133	30.8845
Purple Majesty	-1		41.4783	28.6724	18.6261	28.5786	28.6724	45.6827		38.1332	17.1132	65.3174	65.3174	15.2369	53.3849	12.3395
Vivaldi	-1		41.4783	44.9773	14.8456	44.8589	44.9773	50.3012		28.7994	17.0732	65.0956	65.0956	6.33416	53.3849	12.2682
Nadine	-1		42.7826	11.4589	22.9138	11.4415	11.4589	43.7751		15.1978	16.9532	72.2207	72.2207	23.3416	63.6847	12.1969
Premiere	-1		41.913	13.3771	15.2144	13.3569	13.3771	45.5823		15.7529	15.7537	70.585	70.585	20.0998	51.499	12.1969
Orchestra	-1		41.3043	8.83392	20.0092	8.82056	8.83392	46.6867		16.1346	13.5546	68.9493	68.9493	19.6509	49.323	11.9116
Wilja	-1		37.7826	38.8693	27.4781	38.7601	38.8693	44.9799		38.0638	12.8349	72.7752	72.7752	19.5511	55.1257	11.9116
Sunita	-1		29.087	8.93488	13.9235	8.92137	8.93488	34.739		12.0056	12.8349	62.3787	62.3787	23.5661	46.47	12.1969
Riviera	-1		39.5652	16.8097	34.071	16.7843	16.8097	49.7992		17.2103	12.7149	60.7707	60.7707	24.015	43.3269	11.9829
Rock	-1		42.3913	23.3216	39.1886	23.2359	23.3216	57.8313		31.0895	12.6349	54.8101	54.8101	19.2269	38.1044	0
Lady Rosetta	-1		43.1739	22.3624	22.545	22.3286	22.3624	56.6265		19.5697	12.595	68.3393	68.3393	23.0175	64.0716	12.1969
Favorite	-1		47.9565	24.1797	24.0664	24.1431	24.1797	42.4699		17.5573	12.595	68.2562	68.2562	23.2419	51.2573	11.3409
Osprey	-1		41.6087	8.93488	20.8852	8.92137	8.93488	44.4779		15.3713	12.595	61.242	61.242	20.9227	44.7292	12.3395
La Strada	-1		38.1739	21.1005	7.46888	21.0181	21.1005	41.3655		35.6003	12.395	60.3271	60.3271	20.4489	42.94	10.7703
Bute	-1		41.5217	8.43009	6.96173	8.41734	8.43009	25		8.95212	12.2351	58.8855	58.8855	20.1746	42.6983	11.4836
Lady Anna	-1		42.3478	15.9011	28.5385	15.877	15.9011	48.2932		16.6898	11.9552	70.0582	70.0582	19.7506	61.3636	11.9116
Umatilla Russet	-1		30	11.6103	24.1586	11.5927	11.6103	58.2329		20.2637	11.8353	65.0956	65.0956	6.28429	45.3095	11.9116
Maris Bard	-1		29.8696	20.7471	26.5099	20.6653	20.7471	39.759		32.2346	11.7953	62.1292	62.1292	19.9501	46.3733	11.6976
Maris Piper	-1		42.8261	11.7617	23.9281	11.744	11.7617	43.5743		15.059	11.5954	72.4147	72.4147	23.9152	62.4758	11.6262
Sangre	-1		37.5652	39.0712	21.2079	38.9617	39.0712	43.9759		36.1901	11.5954	64.0699	64.0699	6.33416	51.5957	12.1255
Estima	-1		29.9565	13.5285	21.669	13.5081	13.5285	52.9116		18.2859	11.2355	55.2814	55.2814	6.30923	44.2456	11.127
Marfona	-1		41	35.5376	14.9378	35.4335	35.5376	30.8233		31.8182	11.0356	67.3413	67.3413	19.4763	50.9188	10.7703
Ivetta	-1		43.4348	20.6461	27.2937	20.6149	20.6461	49.2972		17.0368	10.6757	63.0995	63.0995	23.3167	46.9052	0
Sagitta	-1		41.4348	25.2903	22.2683	25.2016	25.2903	33.4337		22.9355	7.07717	68.7275	68.7275	20.1496	51.5474	0
Winston	-1		40.3913	23.6749	9.08253	23.5887	23.6749	25.6024		29.3199	6.9972	70.3077	70.3077	24.1147	61.2186	0
Alouette	-1		30.6957	20.949	17.6579	20.9173	20.949	55.6225		19.2228	5.71771	48.1009	48.1009	7.55611	31.0445	0
Pink Fur Apple	-1		39.7826	20.7471	15.3988	20.7157	20.7471	53.2129		18.39	5.71771	47.3801	47.3801	9.4015	31.3346	0
Lady Clair	-1		30.7826	8.12721	0	8.11492	8.12721	9.73896		3.36572	4.19832	31.6607	31.6607	8.92768	27.0793	0
Cabaret	-1		42	19.9394	36.3762	20.0101	19.9394	29.1165		10.0625	0	65.3729	65.3729	21.7955	49.5648	0
Cammeo	-1		29.5652	19.4851	13.9696	19.4556	19.4851	27.2088		25.746	0	59.8004	59.8004	11.0474	47.2921	0
Bintje	-1		34.3478	9.18728	0	9.17339	9.18728	21.0843		7.28661	0	47.4078	47.4078	6.28429	37.911	0
Ranger Russet	-1		21.4348	9.74255	0	9.72782	9.74255	26.004		8.98681	0	45.6058	45.6058	6.33416	29.4487	0
Basin Russet	-1		20.5652	12.317	0	12.3488	12.317	0		0	0	45.1067	45.1067	6.28429	30.2224	0
Toluca	-1		13.6522	0	0	0	0	0		5.65579	0	36.6787	36.6787	6.33416	29.8356	0
Sarpo Mira	-1		24.2174	0	0	0	0	25.2008		15.1284	0	33.934	33.934	6.00998	20.793	0
Arran Victory	-1		23.3043	11.055	8.62148	11.0383	11.055	25.1004		14.018	0	32.3815	32.3815	6.23441	15.2805	0
Russet Burbank smplt	-1		25.913	0	11.526	0	0	25.2008		14.9202	0	30.9676	30.9676	6.25935	16.7311	0
Taurus	-1		31.7391	4.59364	12.7248	4.58669	4.59364	27.008		9.3338	0	27.0308	27.0308	12.3441	16.9246	0
DM	-1		21.7391	0	0	0	0	0		0	0	23.4544	23.4544	6.33416	21.6634	0
